# Time-resolved genome-scale profiling reveals a causal expression network

**DOI:** 10.1101/619577

**Authors:** Sean R. Hackett, Edward A. Baltz, Marc Coram, Bernd J. Wranik, Griffin Kim, Adam Baker, Minjie Fan, David G. Hendrickson, Marc Berndl, R. Scott McIsaac

## Abstract

We present an approach for inferring genome-wide regulatory causality and demonstrate its application on a yeast dataset constructed by independently inducing hundreds of transcription factors and measuring timecourses of the resulting gene expression responses. We discuss the regulatory cascades in detail for a single transcription factor, Aft1; however, we have 201 TF induction timecourses that include >100,000 signal-containing dynamic responses. From a single TF induction timecourse we can often discriminate the direct from the indirect effects of the induced TF. Across our entire dataset, however, we find that the majority of expression changes are indirectly driven by unknown regulators. By integrating all timecourses into a single whole-cell transcriptional model, potential regulators of each gene can be predicted without incorporating prior information. In doing so, the indirect effects of a TF are understood as a series of direct regulatory predictions that capture how regulation propagates over time to create a causal regulatory network. This approach, which we call CANDID (*Causal Attribution Networks Driven by Induction Dynamics*), resulted in the prediction of multiple transcriptional regulators that were validated experimentally.
