## Supplementary material for "Time-resolved genome-scale profiling reveals a causal expression network": Table S1

### Sheet: TableS1.txt
Strain	Genotype	Type	Data source
SMY92	(Pgal10-1+Gal1)::loxP leu2∆0::pACT1-GEV-NatMX Gal4::LEU2 KanMX-Pgal1-ARG80	TF	This manuscript
SMY86	(Pgal10-1+Gal1)::loxP leu2∆0::pACT1-GEV-NatMX Gal4::LEU2 KanMX-Pgal1-ARR1	TF	This manuscript
SMY84	(Pgal10-1+Gal1)::loxP leu2∆0::pACT1-GEV-NatMX Gal4::LEU2 KanMX-Pgal1-ARG81	TF	This manuscript
SMY69	(Pgal10-1+Gal1)::loxP gal4∆::LEU2 leu2∆0::pACT1-GEV-NatMX met6∆::HphMX4	Control	McIsaac et al (2012, MBoC)
SMY64	(Pgal10-1+Gal1)::loxP leu2∆0::pACT1-GEV-NatMX Gal4::LEU2 KanMX-Pgal1-ACE2	TF	This manuscript
SMY62	(Pgal10-1+Gal1)::loxP leu2∆0::pACT1-GEV-NatMX Gal4::LEU2 KanMX-Pgal1-ACE1	TF	This manuscript
SMY59	(Pgal10-1+Gal1)::loxP leu2∆0::pACT1-GEV-NatMX Gal4::LEU2 KanMX-Pgal1-ECM22	TF	This manuscript
SMY58	(Pgal10-1+Gal1)::loxP leu2∆0::pACT1-GEV-NatMX Gal4::LEU2 KanMX-Pgal1-UPC2	TF	This manuscript
SMY57	(Pgal10-1+Gal1)::loxP leu2∆0::pACT1-GEV-NatMX Gal4::LEU2 KanMX-Pgal1-HAP1	TF	This manuscript
SMY55	(Pgal10-1+Gal1)::loxP leu2∆0::pACT1-GEV-NatMX Gal4::LEU2 KanMX-Pgal1-ADR1	TF	This manuscript
SMY54	(Pgal10-1+Gal1)::loxP leu2∆0::pACT1-GEV-NatMX Gal4::LEU2 KanMX-Pgal1-AFT1	TF	This manuscript
SMY44	(Pgal10-1+Gal1)::loxP gal4∆::LEU2 leu2∆0::pACT1-GEV-NatMX met6∆::HphMX4 KanMX-Pgal1-MET4	TF	McIsaac et al (2012, MBoC)
SMY42	(Pgal10-1+Gal1)::loxP gal4∆::LEU2 leu2∆0::pACT1-GEV-NatMX met6∆::HphMX4 KanMX-Pgal1-MET28	TF	McIsaac et al (2012, MBoC)
SMY41	(Pgal10-1+Gal1)::loxP gal4∆::LEU2 leu2∆0::pACT1-GEV-NatMX met6∆::HphMX4 KanMX-Pgal1MET32	TF	McIsaac et al (2012, MBoC)
SMY40	(Pgal10-1+Gal1)::loxP gal4∆::LEU2 leu2∆0::pACT1-GEV-NatMX met6∆::HphMX4 KanMX-Pgal1-MET31	TF	McIsaac et al (2012, MBoC)
SMY39	(Pgal10-1+Gal1)::loxP gal4∆::LEU2 leu2∆0::pACT1-GEV-NatMX met6∆::HphMX4 KanMX-Pgal1-CBF1	TF	McIsaac et al (2012, MBoC)
SMY27	(Pgal10-1+Gal1)::loxP leu2∆0::pACT1-GEV-NatMX Gal4::LEU2 KanMX-Pgal1-MSN4	TF	This manuscript
SMY26	(Pgal10-1+Gal1)::loxP leu2∆0::pACT1-GEV-NatMX Gal4::LEU2 KanMX-Pgal1-MSN2	TF	This manuscript
SMY257	leu2∆0::ACT1pr-4ZEV-NatMX ybr032w∆::LEU2pr(-314 --> -1)-LEU2 KanMX-4ZEVpr-GCN4	TF	McIsaac et al (2013, NAR)
SMY254	leu2∆0::ACT1pr-ZEV-NatMX ybr032w∆::LEU2pr(-314 --> -1)-LEU2	Control	McIsaac et al (2013, NAR)
SMY2273	KanMX-Z3EVpr-OPI1, leu2∆0::ACT1pr-ZEV-NatMX ybr032w∆::LEU2pr(-314 --> -1)-LEU2	TF	This manuscript
SMY2270	KanMX-Z3EVpr-YAP5, leu2∆0::ACT1pr-ZEV-NatMX ybr032w∆::LEU2pr(-314 --> -1)-LEU2	TF	This manuscript
SMY2266	KanMX-Z3EVpr-SWI1, leu2∆0::ACT1pr-ZEV-NatMX ybr032w∆::LEU2pr(-314 --> -1)-LEU2	TF	This manuscript
SMY2264	KanMX-Z3EVpr-SPT20, leu2∆0::ACT1pr-ZEV-NatMX ybr032w∆::LEU2pr(-314 --> -1)-LEU2	TF	This manuscript
SMY2263	KanMX-Z3EVpr-SOK2, leu2∆0::ACT1pr-ZEV-NatMX ybr032w∆::LEU2pr(-314 --> -1)-LEU2	TF	This manuscript
SMY2245	KanMX-Z3EVpr-ZNF1, leu2∆0::ACT1pr-ZEV-NatMX ybr032w∆::LEU2pr(-314 --> -1)-LEU2	TF	This manuscript
SMY2244	KanMX-Z3EVpr-YRM1, leu2∆0::ACT1pr-ZEV-NatMX ybr032w∆::LEU2pr(-314 --> -1)-LEU2	TF	This manuscript
SMY2243	KanMX-Z3EVpr-YOX1, leu2∆0::ACT1pr-ZEV-NatMX ybr032w∆::LEU2pr(-314 --> -1)-LEU2	TF	This manuscript
SMY2242	KanMX-Z3EVpr-YLL054C, leu2∆0::ACT1pr-ZEV-NatMX ybr032w∆::LEU2pr(-314 --> -1)-LEU2	TF	This manuscript
SMY2241	KanMX-Z3EVpr-YHP1, leu2∆0::ACT1pr-ZEV-NatMX ybr032w∆::LEU2pr(-314 --> -1)-LEU2	TF	This manuscript
SMY2240	KanMX-Z3EVpr-YAP6, leu2∆0::ACT1pr-ZEV-NatMX ybr032w∆::LEU2pr(-314 --> -1)-LEU2	TF	This manuscript
SMY2239	KanMX-Z3EVpr-WTM2, leu2∆0::ACT1pr-ZEV-NatMX ybr032w∆::LEU2pr(-314 --> -1)-LEU2	TF	This manuscript
SMY2238	KanMX-Z3EVpr-WTM1, leu2∆0::ACT1pr-ZEV-NatMX ybr032w∆::LEU2pr(-314 --> -1)-LEU2	TF	This manuscript
SMY2237	KanMX-Z3EVpr-WHI5, leu2∆0::ACT1pr-ZEV-NatMX ybr032w∆::LEU2pr(-314 --> -1)-LEU2	TF	This manuscript
SMY2236	KanMX-Z3EVpr-VHR1, leu2∆0::ACT1pr-ZEV-NatMX ybr032w∆::LEU2pr(-314 --> -1)-LEU2	TF	This manuscript
SMY2235	KanMX-Z3EVpr-URE2, leu2∆0::ACT1pr-ZEV-NatMX ybr032w∆::LEU2pr(-314 --> -1)-LEU2	TF	This manuscript
SMY2234	KanMX-Z3EVpr-UME1, leu2∆0::ACT1pr-ZEV-NatMX ybr032w∆::LEU2pr(-314 --> -1)-LEU2	TF	This manuscript
SMY2233	KanMX-Z3EVpr-UAF30, leu2∆0::ACT1pr-ZEV-NatMX ybr032w∆::LEU2pr(-314 --> -1)-LEU2	TF	This manuscript
SMY2232	KanMX-Z3EVpr-TYE7, leu2∆0::ACT1pr-ZEV-NatMX ybr032w∆::LEU2pr(-314 --> -1)-LEU2	TF	This manuscript
SMY2230	KanMX-Z3EVpr-TOG1, leu2∆0::ACT1pr-ZEV-NatMX ybr032w∆::LEU2pr(-314 --> -1)-LEU2	TF	This manuscript
SMY2229	KanMX-Z3EVpr-THI3, leu2∆0::ACT1pr-ZEV-NatMX ybr032w∆::LEU2pr(-314 --> -1)-LEU2	TF	This manuscript
SMY2228	KanMX-Z3EVpr-TFB5, leu2∆0::ACT1pr-ZEV-NatMX ybr032w∆::LEU2pr(-314 --> -1)-LEU2	TF	This manuscript
SMY2227	KanMX-Z3EVpr-TAF2, leu2∆0::ACT1pr-ZEV-NatMX ybr032w∆::LEU2pr(-314 --> -1)-LEU2	TF	This manuscript
SMY2226	KanMX-Z3EVpr-SWI6, leu2∆0::ACT1pr-ZEV-NatMX ybr032w∆::LEU2pr(-314 --> -1)-LEU2	TF	This manuscript
SMY2225	KanMX-Z3EVpr-SUB1, leu2∆0::ACT1pr-ZEV-NatMX ybr032w∆::LEU2pr(-314 --> -1)-LEU2	TF	This manuscript
SMY2224	KanMX-Z3EVpr-STB1, leu2∆0::ACT1pr-ZEV-NatMX ybr032w∆::LEU2pr(-314 --> -1)-LEU2	TF	This manuscript
SMY2223	KanMX-Z3EVpr-SSN2, leu2∆0::ACT1pr-ZEV-NatMX ybr032w∆::LEU2pr(-314 --> -1)-LEU2	TF	This manuscript
SMY2222	KanMX-Z3EVpr-SRB8, leu2∆0::ACT1pr-ZEV-NatMX ybr032w∆::LEU2pr(-314 --> -1)-LEU2	TF	This manuscript
SMY2221	KanMX-Z3EVpr-SRB5, leu2∆0::ACT1pr-ZEV-NatMX ybr032w∆::LEU2pr(-314 --> -1)-LEU2	TF	This manuscript
SMY2220	KanMX-Z3EVpr-SPT8, leu2∆0::ACT1pr-ZEV-NatMX ybr032w∆::LEU2pr(-314 --> -1)-LEU2	TF	This manuscript
SMY2219	KanMX-Z3EVpr-SPT3, leu2∆0::ACT1pr-ZEV-NatMX ybr032w∆::LEU2pr(-314 --> -1)-LEU2	TF	This manuscript
SMY2217	KanMX-Z3EVpr-SNF5, leu2∆0::ACT1pr-ZEV-NatMX ybr032w∆::LEU2pr(-314 --> -1)-LEU2	TF	This manuscript
SMY2216	KanMX-Z3EVpr-SNF2, leu2∆0::ACT1pr-ZEV-NatMX ybr032w∆::LEU2pr(-314 --> -1)-LEU2	TF	This manuscript
SMY2215	KanMX-Z3EVpr-SIP3, leu2∆0::ACT1pr-ZEV-NatMX ybr032w∆::LEU2pr(-314 --> -1)-LEU2	TF	This manuscript
SMY2214	KanMX-Z3EVpr-SIN3, leu2∆0::ACT1pr-ZEV-NatMX ybr032w∆::LEU2pr(-314 --> -1)-LEU2	TF	This manuscript
SMY2213	KanMX-Z3EVpr-SFP1, leu2∆0::ACT1pr-ZEV-NatMX ybr032w∆::LEU2pr(-314 --> -1)-LEU2	TF	This manuscript
SMY2212	KanMX-Z3EVpr-RSF2, leu2∆0::ACT1pr-ZEV-NatMX ybr032w∆::LEU2pr(-314 --> -1)-LEU2	TF	This manuscript
SMY2211	KanMX-Z3EVpr-RRN10, leu2∆0::ACT1pr-ZEV-NatMX ybr032w∆::LEU2pr(-314 --> -1)-LEU2	TF	This manuscript
SMY2210	KanMX-Z3EVpr-RIM101, leu2∆0::ACT1pr-ZEV-NatMX ybr032w∆::LEU2pr(-314 --> -1)-LEU2	TF	This manuscript
SMY2209	KanMX-Z3EVpr-RGR1, leu2∆0::ACT1pr-ZEV-NatMX ybr032w∆::LEU2pr(-314 --> -1)-LEU2	TF	This manuscript
SMY2208	KanMX-Z3EVpr-RGM1, leu2∆0::ACT1pr-ZEV-NatMX ybr032w∆::LEU2pr(-314 --> -1)-LEU2	TF	This manuscript
SMY2207	KanMX-Z3EVpr-RDS2, leu2∆0::ACT1pr-ZEV-NatMX ybr032w∆::LEU2pr(-314 --> -1)-LEU2	TF	This manuscript
SMY2206	KanMX-Z3EVpr-RDR1, leu2∆0::ACT1pr-ZEV-NatMX ybr032w∆::LEU2pr(-314 --> -1)-LEU2	TF	This manuscript
SMY2205	KanMX-Z3EVpr-PHO2, leu2∆0::ACT1pr-ZEV-NatMX ybr032w∆::LEU2pr(-314 --> -1)-LEU2	TF	This manuscript
SMY2204	KanMX-Z3EVpr-PGD1, leu2∆0::ACT1pr-ZEV-NatMX ybr032w∆::LEU2pr(-314 --> -1)-LEU2	TF	This manuscript
SMY2203	KanMX-Z3EVpr-NRM1, leu2∆0::ACT1pr-ZEV-NatMX ybr032w∆::LEU2pr(-314 --> -1)-LEU2	TF	This manuscript
SMY2202	KanMX-Z3EVpr-MTF1, leu2∆0::ACT1pr-ZEV-NatMX ybr032w∆::LEU2pr(-314 --> -1)-LEU2	TF	This manuscript
SMY2197	KanMX-Z3EVpr-LEO1, leu2∆0::ACT1pr-ZEV-NatMX ybr032w∆::LEU2pr(-314 --> -1)-LEU2	TF	This manuscript
SMY2196	KanMX-Z3EVpr-KSS1, leu2∆0::ACT1pr-ZEV-NatMX ybr032w∆::LEU2pr(-314 --> -1)-LEU2	TF	This manuscript
SMY2195	KanMX-Z3EVpr-HMS1, leu2∆0::ACT1pr-ZEV-NatMX ybr032w∆::LEU2pr(-314 --> -1)-LEU2	TF	This manuscript
SMY2194	KanMX-Z3EVpr-HIR3, leu2∆0::ACT1pr-ZEV-NatMX ybr032w∆::LEU2pr(-314 --> -1)-LEU2	TF	This manuscript
SMY2193	KanMX-Z3EVpr-HIR1, leu2∆0::ACT1pr-ZEV-NatMX ybr032w∆::LEU2pr(-314 --> -1)-LEU2	TF	This manuscript
SMY2192	KanMX-Z3EVpr-HFI1, leu2∆0::ACT1pr-ZEV-NatMX ybr032w∆::LEU2pr(-314 --> -1)-LEU2	TF	This manuscript
SMY2191	KanMX-Z3EVpr-GTS1, leu2∆0::ACT1pr-ZEV-NatMX ybr032w∆::LEU2pr(-314 --> -1)-LEU2	TF	This manuscript
SMY2190	KanMX-Z3EVpr-GCN5, leu2∆0::ACT1pr-ZEV-NatMX ybr032w∆::LEU2pr(-314 --> -1)-LEU2	TF	This manuscript
SMY2189	KanMX-Z3EVpr-GAT2, leu2∆0::ACT1pr-ZEV-NatMX ybr032w∆::LEU2pr(-314 --> -1)-LEU2	TF	This manuscript
SMY2188	KanMX-Z3EVpr-FHL1, leu2∆0::ACT1pr-ZEV-NatMX ybr032w∆::LEU2pr(-314 --> -1)-LEU2	TF	This manuscript
SMY2187	KanMX-Z3EVpr-FAP1, leu2∆0::ACT1pr-ZEV-NatMX ybr032w∆::LEU2pr(-314 --> -1)-LEU2	TF	This manuscript
SMY2186	KanMX-Z3EVpr-ERT1, leu2∆0::ACT1pr-ZEV-NatMX ybr032w∆::LEU2pr(-314 --> -1)-LEU2	TF	This manuscript
SMY2185	KanMX-Z3EVpr-CTR9, leu2∆0::ACT1pr-ZEV-NatMX ybr032w∆::LEU2pr(-314 --> -1)-LEU2	TF	This manuscript
SMY2184	KanMX-Z3EVpr-CTI6, leu2∆0::ACT1pr-ZEV-NatMX ybr032w∆::LEU2pr(-314 --> -1)-LEU2	TF	This manuscript
SMY2183	KanMX-Z3EVpr-CRF1, leu2∆0::ACT1pr-ZEV-NatMX ybr032w∆::LEU2pr(-314 --> -1)-LEU2	TF	This manuscript
SMY2182	KanMX-Z3EVpr-CAM1, leu2∆0::ACT1pr-ZEV-NatMX ybr032w∆::LEU2pr(-314 --> -1)-LEU2	TF	This manuscript
SMY2181	KanMX-Z3EVpr-BMH1, leu2∆0::ACT1pr-ZEV-NatMX ybr032w∆::LEU2pr(-314 --> -1)-LEU2	TF	This manuscript
SMY2180	KanMX-Z3EVpr-BDF2, leu2∆0::ACT1pr-ZEV-NatMX ybr032w∆::LEU2pr(-314 --> -1)-LEU2	TF	This manuscript
SMY2179	KanMX-Z3EVpr-ARO80, leu2∆0::ACT1pr-ZEV-NatMX ybr032w∆::LEU2pr(-314 --> -1)-LEU2	TF	This manuscript
SMY2178	KanMX-Z3EVpr-ADA2, leu2∆0::ACT1pr-ZEV-NatMX ybr032w∆::LEU2pr(-314 --> -1)-LEU2	TF	This manuscript
SMY2177	KanMX-Z3EVpr-SPT4, leu2∆0::ACT1pr-ZEV-NatMX ybr032w∆::LEU2pr(-314 --> -1)-LEU2	TF	This manuscript
SMY2176	KanMX-Z3EVpr-SGF29, leu2∆0::ACT1pr-ZEV-NatMX ybr032w∆::LEU2pr(-314 --> -1)-LEU2	TF	This manuscript
SMY2175	KanMX-Z3EVpr-RTF1, leu2∆0::ACT1pr-ZEV-NatMX ybr032w∆::LEU2pr(-314 --> -1)-LEU2	TF	This manuscript
SMY2174	KanMX-Z3EVpr-PHD1, leu2∆0::ACT1pr-ZEV-NatMX ybr032w∆::LEU2pr(-314 --> -1)-LEU2	TF	This manuscript
SMY2173	KanMX-Z3EVpr-PAF1, leu2∆0::ACT1pr-ZEV-NatMX ybr032w∆::LEU2pr(-314 --> -1)-LEU2	TF	This manuscript
SMY2171	KanMX-Z3EVpr-GCR2, leu2∆0::ACT1pr-ZEV-NatMX ybr032w∆::LEU2pr(-314 --> -1)-LEU2	TF	This manuscript
SMY2170	KanMX-Z3EVpr-DIG1, leu2∆0::ACT1pr-ZEV-NatMX ybr032w∆::LEU2pr(-314 --> -1)-LEU2	TF	This manuscript
SMY2169	KanMX-Z3EVpr-CUP9, leu2∆0::ACT1pr-ZEV-NatMX ybr032w∆::LEU2pr(-314 --> -1)-LEU2	TF	This manuscript
SMY2168	KanMX-Z3EVpr-SUT2, leu2∆0::ACT1pr-ZEV-NatMX ybr032w∆::LEU2pr(-314 --> -1)-LEU2	TF	This manuscript
SMY2167	KanMX-Z3EVpr-SUT1, leu2∆0::ACT1pr-ZEV-NatMX ybr032w∆::LEU2pr(-314 --> -1)-LEU2	TF	This manuscript
SMY2166	KanMX-Z3EVpr-SRB2, leu2∆0::ACT1pr-ZEV-NatMX ybr032w∆::LEU2pr(-314 --> -1)-LEU2	TF	This manuscript
SMY2165	KanMX-Z3EVpr-SIN4, leu2∆0::ACT1pr-ZEV-NatMX ybr032w∆::LEU2pr(-314 --> -1)-LEU2	TF	This manuscript
SMY2164	KanMX-Z3EVpr-RTG2, leu2∆0::ACT1pr-ZEV-NatMX ybr032w∆::LEU2pr(-314 --> -1)-LEU2	TF	This manuscript
SMY2163	KanMX-Z3EVpr-RPD3, leu2∆0::ACT1pr-ZEV-NatMX ybr032w∆::LEU2pr(-314 --> -1)-LEU2	TF	This manuscript
SMY2162	KanMX-Z3EVpr-ROX3, leu2∆0::ACT1pr-ZEV-NatMX ybr032w∆::LEU2pr(-314 --> -1)-LEU2	TF	This manuscript
SMY2161	KanMX-Z3EVpr-OAF3, leu2∆0::ACT1pr-ZEV-NatMX ybr032w∆::LEU2pr(-314 --> -1)-LEU2	TF	This manuscript
SMY2160	KanMX-Z3EVpr-MGA1, leu2∆0::ACT1pr-ZEV-NatMX ybr032w∆::LEU2pr(-314 --> -1)-LEU2	TF	This manuscript
SMY2159	KanMX-Z3EVpr-MED2, leu2∆0::ACT1pr-ZEV-NatMX ybr032w∆::LEU2pr(-314 --> -1)-LEU2	TF	This manuscript
SMY2157	KanMX-Z3EVpr-LOT6, leu2∆0::ACT1pr-ZEV-NatMX ybr032w∆::LEU2pr(-314 --> -1)-LEU2	TF	This manuscript
SMY2156	KanMX-Z3EVpr-HOT1, leu2∆0::ACT1pr-ZEV-NatMX ybr032w∆::LEU2pr(-314 --> -1)-LEU2	TF	This manuscript
SMY2155	KanMX-Z3EVpr-HMRA1, leu2∆0::ACT1pr-ZEV-NatMX ybr032w∆::LEU2pr(-314 --> -1)-LEU2	TF	This manuscript
SMY2154	KanMX-Z3EVpr-HIR2, leu2∆0::ACT1pr-ZEV-NatMX ybr032w∆::LEU2pr(-314 --> -1)-LEU2	TF	This manuscript
SMY2153	KanMX-Z3EVpr-HAA1, leu2∆0::ACT1pr-ZEV-NatMX ybr032w∆::LEU2pr(-314 --> -1)-LEU2	TF	This manuscript
SMY2152	KanMX-Z3EVpr-GRX4, leu2∆0::ACT1pr-ZEV-NatMX ybr032w∆::LEU2pr(-314 --> -1)-LEU2	TF	This manuscript
SMY2151	KanMX-Z3EVpr-GRX3, leu2∆0::ACT1pr-ZEV-NatMX ybr032w∆::LEU2pr(-314 --> -1)-LEU2	TF	This manuscript
SMY2150	KanMX-Z3EVpr-GAT4, leu2∆0::ACT1pr-ZEV-NatMX ybr032w∆::LEU2pr(-314 --> -1)-LEU2	TF	This manuscript
SMY2149	KanMX-Z3EVpr-GAT3, leu2∆0::ACT1pr-ZEV-NatMX ybr032w∆::LEU2pr(-314 --> -1)-LEU2	TF	This manuscript
SMY2148	KanMX-Z3EVpr-GAL80, leu2∆0::ACT1pr-ZEV-NatMX ybr032w∆::LEU2pr(-314 --> -1)-LEU2	TF	This manuscript
SMY2147	KanMX-Z3EVpr-GAL11, leu2∆0::ACT1pr-ZEV-NatMX ybr032w∆::LEU2pr(-314 --> -1)-LEU2	TF	This manuscript
SMY2146	KanMX-Z3EVpr-DST1, leu2∆0::ACT1pr-ZEV-NatMX ybr032w∆::LEU2pr(-314 --> -1)-LEU2	TF	This manuscript
SMY2145	KanMX-Z3EVpr-DIG2, leu2∆0::ACT1pr-ZEV-NatMX ybr032w∆::LEU2pr(-314 --> -1)-LEU2	TF	This manuscript
SMY2143	KanMX-Z3EVpr-CSE2, leu2∆0::ACT1pr-ZEV-NatMX ybr032w∆::LEU2pr(-314 --> -1)-LEU2	TF	This manuscript
SMY2141	KanMX-Z3EVpr-CDC73, leu2∆0::ACT1pr-ZEV-NatMX ybr032w∆::LEU2pr(-314 --> -1)-LEU2	TF	This manuscript
SMY2132	KanMX-Z3EVpr-YRR1, leu2∆0::ACT1pr-ZEV-NatMX ybr032w∆::LEU2pr(-314 --> -1)-LEU2	TF	This manuscript
SMY2129	KanMX-Z3EVpr-XBP1, leu2∆0::ACT1pr-ZEV-NatMX ybr032w∆::LEU2pr(-314 --> -1)-LEU2	TF	This manuscript
SMY2127	KanMX-Z3EVpr-UME6, leu2∆0::ACT1pr-ZEV-NatMX ybr032w∆::LEU2pr(-314 --> -1)-LEU2	TF	This manuscript
SMY2126	KanMX-Z3EVpr-UGA3, leu2∆0::ACT1pr-ZEV-NatMX ybr032w∆::LEU2pr(-314 --> -1)-LEU2	TF	This manuscript
SMY2125	KanMX-Z3EVpr-TEC1, leu2∆0::ACT1pr-ZEV-NatMX ybr032w∆::LEU2pr(-314 --> -1)-LEU2	TF	This manuscript
SMY2124	KanMX-Z3EVpr-TEA1, leu2∆0::ACT1pr-ZEV-NatMX ybr032w∆::LEU2pr(-314 --> -1)-LEU2	TF	This manuscript
SMY2123	KanMX-Z3EVpr-SWI5, leu2∆0::ACT1pr-ZEV-NatMX ybr032w∆::LEU2pr(-314 --> -1)-LEU2	TF	This manuscript
SMY2121	KanMX-Z3EVpr-SUM1, leu2∆0::ACT1pr-ZEV-NatMX ybr032w∆::LEU2pr(-314 --> -1)-LEU2	TF	This manuscript
SMY2120	KanMX-Z3EVpr-STP2, leu2∆0::ACT1pr-ZEV-NatMX ybr032w∆::LEU2pr(-314 --> -1)-LEU2	TF	This manuscript
SMY2119	KanMX-Z3EVpr-STP1, leu2∆0::ACT1pr-ZEV-NatMX ybr032w∆::LEU2pr(-314 --> -1)-LEU2	TF	This manuscript
SMY2118	KanMX-Z3EVpr-STE12, leu2∆0::ACT1pr-ZEV-NatMX ybr032w∆::LEU2pr(-314 --> -1)-LEU2	TF	This manuscript
SMY2116	KanMX-Z3EVpr-SMP1, leu2∆0::ACT1pr-ZEV-NatMX ybr032w∆::LEU2pr(-314 --> -1)-LEU2	TF	This manuscript
SMY2115	KanMX-Z3EVpr-SKO1, leu2∆0::ACT1pr-ZEV-NatMX ybr032w∆::LEU2pr(-314 --> -1)-LEU2	TF	This manuscript
SMY2114	KanMX-Z3EVpr-SKN7, leu2∆0::ACT1pr-ZEV-NatMX ybr032w∆::LEU2pr(-314 --> -1)-LEU2	TF	This manuscript
SMY2113	KanMX-Z3EVpr-SIP4, leu2∆0::ACT1pr-ZEV-NatMX ybr032w∆::LEU2pr(-314 --> -1)-LEU2	TF	This manuscript
SMY2112	KanMX-Z3EVpr-SFL1, leu2∆0::ACT1pr-ZEV-NatMX ybr032w∆::LEU2pr(-314 --> -1)-LEU2	TF	This manuscript
SMY2111	KanMX-Z3EVpr-RTG3, leu2∆0::ACT1pr-ZEV-NatMX ybr032w∆::LEU2pr(-314 --> -1)-LEU2	TF	This manuscript
SMY2110	KanMX-Z3EVpr-RTG1, leu2∆0::ACT1pr-ZEV-NatMX ybr032w∆::LEU2pr(-314 --> -1)-LEU2	TF	This manuscript
SMY2109	KanMX-Z3EVpr-RPN4, leu2∆0::ACT1pr-ZEV-NatMX ybr032w∆::LEU2pr(-314 --> -1)-LEU2	TF	This manuscript
SMY2108	KanMX-Z3EVpr-RPH1, leu2∆0::ACT1pr-ZEV-NatMX ybr032w∆::LEU2pr(-314 --> -1)-LEU2	TF	This manuscript
SMY2107	KanMX-Z3EVpr-ROX1, leu2∆0::ACT1pr-ZEV-NatMX ybr032w∆::LEU2pr(-314 --> -1)-LEU2	TF	This manuscript
SMY2106	KanMX-Z3EVpr-RME1, leu2∆0::ACT1pr-ZEV-NatMX ybr032w∆::LEU2pr(-314 --> -1)-LEU2	TF	This manuscript
SMY2105	KanMX-Z3EVpr-RLM1, leu2∆0::ACT1pr-ZEV-NatMX ybr032w∆::LEU2pr(-314 --> -1)-LEU2	TF	This manuscript
SMY2104	KanMX-Z3EVpr-RGT1, leu2∆0::ACT1pr-ZEV-NatMX ybr032w∆::LEU2pr(-314 --> -1)-LEU2	TF	This manuscript
SMY2103	KanMX-Z3EVpr-RFX1, leu2∆0::ACT1pr-ZEV-NatMX ybr032w∆::LEU2pr(-314 --> -1)-LEU2	TF	This manuscript
SMY2101	KanMX-Z3EVpr-PPR1, leu2∆0::ACT1pr-ZEV-NatMX ybr032w∆::LEU2pr(-314 --> -1)-LEU2	TF	This manuscript
SMY2100	KanMX-Z3EVpr-PIP2, leu2∆0::ACT1pr-ZEV-NatMX ybr032w∆::LEU2pr(-314 --> -1)-LEU2	TF	This manuscript
SMY2099	KanMX-Z3EVpr-PHO4, leu2∆0::ACT1pr-ZEV-NatMX ybr032w∆::LEU2pr(-314 --> -1)-LEU2	TF	This manuscript
SMY2096	KanMX-Z3EVpr-PDR1, leu2∆0::ACT1pr-ZEV-NatMX ybr032w∆::LEU2pr(-314 --> -1)-LEU2	TF	This manuscript
SMY2094	KanMX-Z3EVpr-NRG1, leu2∆0::ACT1pr-ZEV-NatMX ybr032w∆::LEU2pr(-314 --> -1)-LEU2	TF	This manuscript
SMY2092	KanMX-Z3EVpr-MSS11, leu2∆0::ACT1pr-ZEV-NatMX ybr032w∆::LEU2pr(-314 --> -1)-LEU2	TF	This manuscript
SMY209	(Pgal10-1+Gal1)::loxP leu2∆0::pACT1-GEV-NatMX Gal4::LEU2 KanMX-Pgal1-OAF1	TF	This manuscript
SMY2088	KanMX-Z3EVpr-MIG3, leu2∆0::ACT1pr-ZEV-NatMX ybr032w∆::LEU2pr(-314 --> -1)-LEU2	TF	This manuscript
SMY2087	KanMX-Z3EVpr-MIG2, leu2∆0::ACT1pr-ZEV-NatMX ybr032w∆::LEU2pr(-314 --> -1)-LEU2	TF	This manuscript
SMY2086	KanMX-Z3EVpr-MIG1, leu2∆0::ACT1pr-ZEV-NatMX ybr032w∆::LEU2pr(-314 --> -1)-LEU2	TF	This manuscript
SMY2085	KanMX-Z3EVpr-MBP1, leu2∆0::ACT1pr-ZEV-NatMX ybr032w∆::LEU2pr(-314 --> -1)-LEU2	TF	This manuscript
SMY2083	KanMX-Z3EVpr-LYS14, leu2∆0::ACT1pr-ZEV-NatMX ybr032w∆::LEU2pr(-314 --> -1)-LEU2	TF	This manuscript
SMY2082	KanMX-Z3EVpr-LEU3, leu2∆0::ACT1pr-ZEV-NatMX ybr032w∆::LEU2pr(-314 --> -1)-LEU2	TF	This manuscript
SMY2081	KanMX-Z3EVpr-KAR4, leu2∆0::ACT1pr-ZEV-NatMX ybr032w∆::LEU2pr(-314 --> -1)-LEU2	TF	This manuscript
SMY2078	KanMX-Z3EVpr-IME1, leu2∆0::ACT1pr-ZEV-NatMX ybr032w∆::LEU2pr(-314 --> -1)-LEU2	TF	This manuscript
SMY2077	KanMX-Z3EVpr-HCM1, leu2∆0::ACT1pr-ZEV-NatMX ybr032w∆::LEU2pr(-314 --> -1)-LEU2	TF	This manuscript
SMY2076	KanMX-Z3EVpr-HAP5, leu2∆0::ACT1pr-ZEV-NatMX ybr032w∆::LEU2pr(-314 --> -1)-LEU2	TF	This manuscript
SMY2075	KanMX-Z3EVpr-HAP4, leu2∆0::ACT1pr-ZEV-NatMX ybr032w∆::LEU2pr(-314 --> -1)-LEU2	TF	This manuscript
SMY2074	KanMX-Z3EVpr-HAP3, leu2∆0::ACT1pr-ZEV-NatMX ybr032w∆::LEU2pr(-314 --> -1)-LEU2	TF	This manuscript
SMY2073	KanMX-Z3EVpr-HAP2, leu2∆0::ACT1pr-ZEV-NatMX ybr032w∆::LEU2pr(-314 --> -1)-LEU2	TF	This manuscript
SMY2071	KanMX-Z3EVpr-GSM1, leu2∆0::ACT1pr-ZEV-NatMX ybr032w∆::LEU2pr(-314 --> -1)-LEU2	TF	This manuscript
SMY2069	KanMX-Z3EVpr-GCR1, leu2∆0::ACT1pr-ZEV-NatMX ybr032w∆::LEU2pr(-314 --> -1)-LEU2	TF	This manuscript
SMY2067	KanMX-Z3EVpr-GAL4, leu2∆0::ACT1pr-ZEV-NatMX ybr032w∆::LEU2pr(-314 --> -1)-LEU2	TF	This manuscript
SMY2066	KanMX-Z3EVpr-FZF1, leu2∆0::ACT1pr-ZEV-NatMX ybr032w∆::LEU2pr(-314 --> -1)-LEU2	TF	This manuscript
SMY2063	KanMX-Z3EVpr-CST6, leu2∆0::ACT1pr-ZEV-NatMX ybr032w∆::LEU2pr(-314 --> -1)-LEU2	TF	This manuscript
SMY2062	KanMX-Z3EVpr-CIN5, leu2∆0::ACT1pr-ZEV-NatMX ybr032w∆::LEU2pr(-314 --> -1)-LEU2	TF	This manuscript
SMY2061	KanMX-Z3EVpr-CHA4, leu2∆0::ACT1pr-ZEV-NatMX ybr032w∆::LEU2pr(-314 --> -1)-LEU2	TF	This manuscript
SMY2060	KanMX-Z3EVpr-CAT8, leu2∆0::ACT1pr-ZEV-NatMX ybr032w∆::LEU2pr(-314 --> -1)-LEU2	TF	This manuscript
SMY206	(Pgal10-1+Gal1)::loxP leu2∆0::pACT1-GEV-NatMX Gal4::LEU2 KanMX-Pgal1-STB5	TF	This manuscript
SMY2059	KanMX-Z3EVpr-CAD1, leu2∆0::ACT1pr-ZEV-NatMX ybr032w∆::LEU2pr(-314 --> -1)-LEU2	TF	This manuscript
SMY2058	KanMX-Z3EVpr-BAS1, leu2∆0::ACT1pr-ZEV-NatMX ybr032w∆::LEU2pr(-314 --> -1)-LEU2	TF	This manuscript
SMY2057	KanMX-Z3EVpr-AZF1, leu2∆0::ACT1pr-ZEV-NatMX ybr032w∆::LEU2pr(-314 --> -1)-LEU2	TF	This manuscript
SMY2056	KanMX-Z3EVpr-ASH1, leu2∆0::ACT1pr-ZEV-NatMX ybr032w∆::LEU2pr(-314 --> -1)-LEU2	TF	This manuscript
SMY2055	KanMX-Z3EVpr-ARR1, leu2∆0::ACT1pr-ZEV-NatMX ybr032w∆::LEU2pr(-314 --> -1)-LEU2	TF	This manuscript
SMY2052	KanMX-Z3EVpr-AFT2, leu2∆0::ACT1pr-ZEV-NatMX ybr032w∆::LEU2pr(-314 --> -1)-LEU2	TF	This manuscript
SMY2049	KanMX-Z3EVpr-ACA1, leu2∆0::ACT1pr-ZEV-NatMX ybr032w∆::LEU2pr(-314 --> -1)-LEU2	TF	This manuscript
SMY2047	HAP1+::pACT1-Z3EV-NatMX::eno2term ura∆0 can1∆Ste2pr-Sphis5 his3∆1 lyp∆0 URA3::Z3EVpr-GLN3	TF	This manuscript
SMY204	(Pgal10-1+Gal1)::loxP leu2∆0::pACT1-GEV-NatMX Gal4::LEU2 KanMX-Pgal1-USV1	TF	This manuscript
SMY2035	KanMX-Z3EVpr-SIR2, leu2∆0::ACT1pr-ZEV-NatMX, ybr032w∆::LEU2pr(-314 --> -1)-LEU2	TF	This manuscript
SMY196	(Pgal10-1+Gal1)::loxP leu2∆0::pACT1-GEV-NatMX Gal4::LEU2 KanMX-Pgal1-YAP1	TF	This manuscript
SMY181	(Pgal10-1+Gal1)::loxP leu2∆0::pACT1-GEV-NatMX Gal4::LEU2 KanMX-Pgal1-ZAP1	TF	This manuscript
SMY179	(Pgal10-1+Gal1)::loxP leu2∆0::pACT1-GEV-NatMX Gal4::LEU2 KanMX-Pgal1-YAP3	TF	This manuscript
SMY175	(Pgal10-1+Gal1)::loxP leu2∆0::pACT1-GEV-NatMX Gal4::LEU2 KanMX-Pgal1-PDR3	TF	This manuscript
SMY170	(Pgal10-1+Gal1)::loxP leu2∆0::pACT1-GEV-NatMX Gal4::LEU2 KanMX-Pgal1-MAC1	TF	This manuscript
SMY164	(Pgal10-1+Gal1)::loxP leu2∆0::pACT1-GEV-NatMX Gal4::LEU2 KanMX-Pgal1-NDT80	TF	This manuscript
SMY159	(Pgal10-1+Gal1)::loxP leu2∆0::pACT1-GEV-NatMX Gal4::LEU2 KanMX-Pgal1-PDR8	TF	This manuscript
SMY156	(Pgal10-1+Gal1)::loxP leu2∆0::pACT1-GEV-NatMX Gal4::LEU2 KanMX-Pgal1-GZF3	TF	This manuscript
SMY155	(Pgal10-1+Gal1)::loxP leu2∆0::pACT1-GEV-NatMX Gal4::LEU2 KanMX-Pgal1-GIS1	TF	This manuscript
SMY153	(Pgal10-1+Gal1)::loxP leu2∆0::pACT1-GEV-NatMX Gal4::LEU2 KanMX-Pgal1-MOT3	TF	This manuscript
SMY146	(Pgal10-1+Gal1)::loxP leu2∆0::pACT1-GEV-NatMX Gal4::LEU2 KanMX-Pgal1-FKH1	TF	This manuscript
SMY143	(Pgal10-1+Gal1)::loxP leu2∆0::pACT1-GEV-NatMX Gal4::LEU2 KanMX-Pgal1-HAC1	TF	This manuscript
SMY141	(Pgal10-1+Gal1)::loxP leu2∆0::pACT1-GEV-NatMX Gal4::LEU2 KanMX-Pgal1-INO4	TF	This manuscript
SMY128	(Pgal10-1+Gal1)::loxP leu2∆0::pACT1-GEV-NatMX Gal4::LEU2 KanMX-Pgal1-FKH2	TF	This manuscript
SMY125	(Pgal10-1+Gal1)::loxP leu2∆0::pACT1-GEV-NatMX Gal4::LEU2 KanMX-Pgal1-FLO8	TF	This manuscript
SMY124	(Pgal10-1+Gal1)::loxP leu2∆0::pACT1-GEV-NatMX Gal4::LEU2 KanMX-Pgal1-DAL82	TF	This manuscript
SMY117	(Pgal10-1+Gal1)::loxP leu2∆0::pACT1-GEV-NatMX Gal4::LEU2 KanMX-Pgal1-GLN3	TF	This manuscript
SMY113	(Pgal10-1+Gal1)::loxP leu2∆0::pACT1-GEV-NatMX Gal4::LEU2 KanMX-Pgal1-WAR1	TF	This manuscript
SMY110	(Pgal10-1+Gal1)::loxP leu2∆0::pACT1-GEV-NatMX Gal4::LEU2 KanMX-Pgal1-DAL81	TF	This manuscript
SMY108	(Pgal10-1+Gal1)::loxP leu2∆0::pACT1-GEV-NatMX Gal4::LEU2 KanMX-Pgal1-DAL80	TF	This manuscript
SMY104	(Pgal10-1+Gal1)::loxP leu2∆0::pACT1-GEV-NatMX Gal4::LEU2 KanMX-Pgal1-CRZ1	TF	This manuscript
DBY12021	(Pgal10-1+Gal1)::loxP leu2∆0::ACT1pr-GEV-NatMX gal4∆::LEU2	Control	McIsaac et al (2011, MBoC)
SMY2605	HAP1+::pACT1-Z3EV-NatMX::eno2term ura∆0 can1∆Ste2pr-Sphis5 his3∆1 lyp∆0 URA3::Z3EVpr-HMX1	Prediction	This manuscript
SMY2606	HAP1+::pACT1-Z3EV-NatMX::eno2term ura∆0 can1∆Ste2pr-Sphis5 his3∆1 lyp∆0 URA3::Z3EVpr-FMP48	Prediction	This manuscript
SMY2607	HAP1+::pACT1-Z3EV-NatMX::eno2term ura∆0 can1∆Ste2pr-Sphis5 his3∆1 lyp∆0 URA3::Z3EVpr-STP4	Prediction	This manuscript
SMY2608	HAP1+::pACT1-Z3EV-NatMX::eno2term ura∆0 can1∆Ste2pr-Sphis5 his3∆1 lyp∆0 URA3::Z3EVpr-YGR066C	Prediction	This manuscript
SMY2609	HAP1+::pACT1-Z3EV-NatMX::eno2term ura∆0 can1∆Ste2pr-Sphis5 his3∆1 lyp∆0 URA3::Z3EVpr-ANB1	Prediction	This manuscript
SMY2610	HAP1+::pACT1-Z3EV-NatMX::eno2term ura∆0 can1∆Ste2pr-Sphis5 his3∆1 lyp∆0 URA3::Z3EVpr-ARN2	Prediction	This manuscript
SMY2611	HAP1+::pACT1-Z3EV-NatMX::eno2term ura∆0 can1∆Ste2pr-Sphis5 his3∆1 lyp∆0 URA3::Z3EVpr-YGL117W	Prediction	This manuscript
SMY2612	HAP1+::pACT1-Z3EV-NatMX::eno2term ura∆0 can1∆Ste2pr-Sphis5 his3∆1 lyp∆0 URA3::Z3EVpr-PHO5	Prediction	This manuscript
SMY2613	HAP1+::pACT1-Z3EV-NatMX::eno2term ura∆0 can1∆Ste2pr-Sphis5 his3∆1 lyp∆0 URA3::Z3EVpr-PHO11	Prediction	This manuscript
SMY2614	HAP1+::pACT1-Z3EV-NatMX::eno2term ura∆0 can1∆Ste2pr-Sphis5 his3∆1 lyp∆0 URA3::Z3EVpr-PHM6	Prediction	This manuscript
