## Supplementary material for "Time-resolved genome-scale profiling reveals a causal expression network": Table S3

TF	contrast	id	motif	nsites	evalue	matches	t_rise	v_inter	rate	t_fall	v_final
ACA1	regulation	m01	KWCGCGTY	169	4.3e-31		n.s.	n.s.	n.s.
ACA1	regulation	m02	AGGGGB	365	1.1e-7	YER130C	n.s.	n.s./ 0.28 */ n.s.	n.s.
ACA1	regulation	m03	CGCSAAAW	112	4.2e-12		n.s.	n.s.	n.s.
ACA1	regulation	m04	ACGCGTKA	25	3.5e-6	MBP1	n.s.	-0.95 */ n.s./ n.s.	n.s.
ACA1	regulation	m05	CYTATATA	128	0.0019		n.s.	n.s.	n.s.
ACE2	regulation	m01	ACGCGWM	142	8.5e-13		n.s.	n.s.	n.s.
ACE2	regulation	m02	AWRCCAGC	73	3.8e-9	ACE2	n.s.	n.s./ 1.82 **/ n.s.	n.s.
ACE2	regulation	m03	GCCAGCM	54	5.1e-9	SKN7	10.88 */ n.s./ n.s.	n.s.	n.s.
ACE2	regulation	m04	CGCSS	633	7.4e-4
ACE2	regulation	m05	ACGCGTKA	16	3.8e-5	MBP1	n.s.	n.s.	n.s.
ADA2	regulation	m01	CGTGACAG	7	0.0034		n.s.	n.s.	n.s.
ADR1	regulation	m01	KTGGGGTA	24	6.3e-12		n.s.	n.s.	n.s.
ADR1	regulation	m02	GTTGGAGW	20	0.001		n.s.	n.s./ 1.85 */ n.s.	n.s.
ADR1	regulation	m03	CCCCBCA	28	0.0027		n.s.	n.s.	n.s.
ADR1	regulation	m04	CTTATAYA	38	0.0063		n.s.	n.s.	n.s.
ADR1	regulation	m05	GCGGYTAA	16	0.0091		n.s.	n.s.	n.s.
ADR1	regulation	m06	CGGAGTTW	15	0.0096	YLR278C | GSM1 | SUT2	n.s.	n.s.	n.s.
ADR1	regulation	m08	ATTGSGG	23	5.8e-6		n.s.	n.s.	n.s.
AFT1	regulation	m01	RGGTGCA	160	7.4e-13	AFT1 | AFT2	n.s.	n.s./ 1.34 ***/ n.s.	n.s.
AFT1	regulation	m02	TATAWA	1932	6.7e-10
AFT1	regulation	m03	RTGASTCA	81	1.1e-9	GCN4 | VHR1 | YAP1 | YAP3 | YER064C	n.s.	n.s.	n.s.
AFT1	regulation	m04	CGMTGAG	226	7.5e-10	DOT6 | TOD6	n.s.	n.s.	n.s.
AFT1	regulation	m05	AAAATTTT	232	1.2e-4	SFP1	n.s.	n.s.	n.s.
AFT1	regulation	m06	CGCCSC	229	1.6e-5		n.s.	n.s.	n.s.
AFT1	regulation	m07	GGGTGY	283	9.1e-10	AFT2 | AFT1
AFT1	regulation	m08	CCMATCA	156	0.0018		n.s.	n.s.	n.s.
AFT2	regulation	m01	VCACCCB	315	6.7e-50	AFT2	n.s.	n.s.	n.s.
AFT2	regulation	m02	CACMCA	356	1.7e-8		n.s.	n.s.	n.s.
AFT2	regulation	m03	TATATR	878	1.7e-4
AFT2	regulation	m04	AATGTGRG	42	1.6e-4	MIG1 | MIG2 | MIG3 | TEC1	n.s.	n.s.	n.s.
AFT2	regulation	m05	CBAATCA	148	0.0021		n.s.	n.s.	n.s.
AFT2	regulation	m06	GCACCTCD	42	0.0023		n.s./ n.s./ -158.9 *	n.s.	n.s.
AFT2	regulation	m07	AGGGWCC	66	6.5e-4	NRG2	n.s.	n.s.	n.s.
AFT2	regulation	m08	CGTTTAAG	27	0.0049		NA/ NA/ 10.33 *	n.s.	n.s.
AFT2	regulation	m09	ACCVGGTG	26	1.4e-4		n.s.	n.s.	n.s.
AFT2	regulation	m10	CGCATACR	34	0.003		n.s.	n.s.	n.s.
ARG81	regulation	m01	YCTTATCR	40	8.1e-8	DAL80 | GZF3 | GAT1 | GLN3	n.s.	n.s.	n.s.
ARG81	regulation	m02	AGYCGACG	10	3.5e-4		n.s.	n.s.	n.s.
ARG81	regulation	m03	CKTCGGAG	12	0.0014		n.s.	n.s.	n.s.
ARG81	regulation	m04	CWTATATA	51	0.002	HAP1	n.s.	n.s.	n.s.
ARG81	regulation	m05	CGGAAR	104	0.0068	CEP3	n.s.	n.s.	n.s.
ARO80	regulation	m01	TCGGMW	139	8.3e-8		n.s.	n.s.	n.s.
ARO80	regulation	m02	CGCATGGM	12	0.0023		n.s.	n.s.	n.s.
ARO80	regulation	m03	CCGAKC	33	0.0011		n.s.	n.s.	n.s.
ARR1	regulation	m01	AAGGAKCG	10	1.8e-5		n.s.	n.s.	n.s.
ASH1	regulation	m01	TGATCYR	194	3.2e-21		n.s.	n.s./ -0.19 */ n.s.	n.s.
ASH1	regulation	m02	CTCATCGC	51	0.0012	DOT6 | TOD6	n.s.	n.s.	n.s.
AZF1	regulation	m01	AAAAGAAA	293	1.2e-37	AZF1	n.s./ n.s./ -7.21 *	n.s.	n.s.
AZF1	regulation	m03	CGMAAAAA	65	6.6e-4		n.s.	n.s.	n.s.
BAS1	regulation	m01	MVGAGTCA	94	5.1e-39	BAS1 | GCN4	n.s.	n.s.	n.s.
BAS1	regulation	m02	GRAGTCAA	25	2.3e-6		n.s.	n.s.	n.s.
BAS1	regulation	m03	CWGAGTC	29	6e-7		n.s.	n.s.	n.s.
BDF2	regulation	m01	AGCAYGCG	11	0.0062		n.s.	n.s.	n.s.
BMH1	regulation	m01	TATATAWR	173	8e-7	SPT15	n.s.	n.s.	n.s.
BMH1	regulation	m02	ATGASTCA	20	6.5e-4	GCN4 | YER064C | VHR1 | YAP1 | YAP3	n.s.	n.s./ n.s./ -2.78 **	n.s.
CAD1	regulation	m01	MTTAGTAA	43	8.2e-13	CAD1 | CIN5 | YAP1 | YAP3 | YAP5 | ARR1	n.s.	n.s.	n.s.
CAD1	regulation	m02	GCTGACWA	14	5.6e-4		n.s.	n.s.	n.s.
CAD1	regulation	m03	ATTGCTYC	17	0.0041		n.s.	n.s.	n.s.
CAD1	regulation	m04	ASTAGAAT	17	0.0067		n.s.	n.s.	n.s.
CBF1	impulse	m01	CACGTGAH	30	5e-13	CBF1 | TYE7 | MET4 | GCN4	n.s.	2.09 */ n.s./ n.s.	n.s.	n.s.	n.s.
CBF1	impulse	m02	AACTGTK	24	0.0049	MET31 | MET32	n.s.	n.s.	n.s.	n.s.	n.s.
CBF1	regulation	m01	CACGTGHY	183	4.6e-46	CBF1 | TYE7 | MET4 | PHO4 | GCN4 | RTG3	n.s./ n.s./ -30.48 *	n.s./ -0.27 */ n.s.	n.s.
CBF1	regulation	m02	CCACAGTY	67	1.8e-7	MET31 | MET32	n.s.	n.s./ -1.55 ***/ n.s.	n.s.
CBF1	regulation	m03	CTCATCGC	98	0.0011	DOT6 | TOD6	n.s.	n.s.	n.s.
CDC73	regulation	m01	GCAKACGA	43	1.1e-5		n.s.	n.s.	n.s.
CDC73	regulation	m02	GGTGCCGA	18	0.0025		n.s.	n.s.	n.s.
CIN5	regulation	m01	AGGGG	637	2.5e-15		n.s.	NA/ 0.42 ***/ n.s.	n.s.
CIN5	regulation	m02	GCGGS	701	3.2e-6	UGA3
CIN5	regulation	m03	TTABGTAA	131	1.7e-5	CAD1 | ACA1 | CST6 | GCN4 | SKO1 | YAP3 | CIN5 | YAP1	n.s.	n.s.	n.s.
CIN5	regulation	m04	KAAGGGA	183	3.3e-5		n.s.	-4.12 */ n.s./ 11.01 *	n.s.
CIN5	regulation	m05	CKTATATA	149	7.6e-5		n.s.	n.s.	n.s.
CIN5	regulation	m06	CGWTGAG	170	4.7e-4	DOT6 | TOD6	n.s.	n.s.	n.s.
CIN5	regulation	m07	AAAAARAA	931	0.0035	AZF1
CIN5	regulation	m09	CGGADAA	218	0.0017
CIN5	regulation	m10	AGGGAGY	69	0.0043		n.s.	n.s.	n.s.
CRF1	regulation	m01	TGTAYGGR	63	1.1e-20		n.s.	n.s.	n.s.
CRF1	regulation	m02	CYAGGC	66	1e-5		n.s.	n.s.	n.s.
CRF1	regulation	m03	ACCCAVAC	26	2e-5	RAP1	n.s.	n.s.	n.s.
CRF1	regulation	m04	TCCGCCYA	13	4.5e-4		n.s.	n.s.	n.s.
CRF1	regulation	m05	CGTAGGC	15	0.0093		n.s.	n.s.	n.s.
CRF1	regulation	m06	RTGTAAAA	36	0.0021		n.s.	n.s.	n.s.
CRZ1	regulation	m01	AGGGKS	897	1e-10	NRG2	n.s.	n.s.	n.s.
CRZ1	regulation	m02	CYSCGC	603	3e-7
CRZ1	regulation	m03	CCCTB	2805	3.7e-6
CRZ1	regulation	m04	CTMAGCC	132	8.8e-5		n.s.	n.s.	n.s.
CRZ1	regulation	m05	CGCGSG	113	0.0082
CRZ1	regulation	m06	AAGCGTAG	44	5e-4		n.s.	n.s.	n.s.
CRZ1	regulation	m07	CGAGGY	355	1.8e-4
CRZ1	regulation	m08	ACAGAAKC	99	0.0078		n.s.	n.s.	n.s.
CST6	regulation	m01	CCGCATAY	11	0.0013		n.s.	n.s.	n.s.
CTI6	regulation	m01	GCCTSCGC	15	1.7e-5		n.s.	n.s.	n.s.
CTI6	regulation	m02	ASTCGAGG	14	9.9e-5		n.s.	n.s.	n.s.
CTI6	regulation	m03	CGTCRCA	28	0.0011		n.s.	n.s.	n.s.
CTI6	regulation	m04	ACCAGGAT	12	0.0012		n.s.	n.s.	n.s.
CTI6	regulation	m05	AAAYATGG	27	0.0013		n.s.	n.s.	n.s.
CTI6	regulation	m06	GSTGCACA	15	0.0013		n.s.	n.s.	n.s.
CTI6	regulation	m07	GTAGGCTA	10	0.0023		n.s.	n.s.	n.s.
CTI6	regulation	m08	CCGASTAC	12	0.0031		n.s.	n.s.	n.s.
CTI6	regulation	m09	CGAKAGCG	14	0.0032		n.s.	n.s.	n.s.
CTI6	regulation	m10	ACCTRCAT	19	0.005		n.s.	n.s.	n.s.
CTI6	regulation	m11	AGACRTCC	14	0.0072		n.s.	n.s.	n.s.
CTI6	regulation	m16	GACGGAAA	16	0.0063		n.s.	n.s.	n.s.
CTR9	regulation	m01	GCATACGA	24	2e-4		n.s.	n.s.	NA/ NA/ 0.22 *
CTR9	regulation	m02	CTGWACGA	51	6.2e-4	UPC2	n.s.	n.s.	n.s.
CTR9	regulation	m03	ACABAATC	81	0.0013		n.s.	n.s.	n.s.
CTR9	regulation	m04	TATGTGGA	33	0.0038		n.s.	n.s.	NA/ NA/ 0.18 *
CTR9	regulation	m05	ACGAAKCG	38	0.0066		n.s.	n.s.	n.s.
CTR9	regulation	m06	GCTTAGWC	28	0.0056		n.s.	n.s.	n.s.
CUP2	regulation	m01	CTTATCBG	21	0.0014	GAT1 | DAL80 | GLN3 | GZF3	n.s.	n.s.	n.s.
CUP9	regulation	m01	CCCCBC	355	1.1e-11		n.s.	n.s./ 0.17 */ n.s.	n.s.
CUP9	regulation	m02	ACGCGWM	210	1.5e-10		n.s.	n.s.	n.s.
CUP9	regulation	m03	TGTGTYA	228	9.6e-10		41.86 **/ n.s./ -104.31 **	5.15 ***/ n.s./ -13.49 ***	n.s.
CUP9	regulation	m04	TMAGGGR	281	1.1e-9		n.s.	n.s.	n.s.
CUP9	regulation	m05	TATATAWR	609	1.6e-8	SPT15
CUP9	regulation	m06	CTTTTTWY	994	1.1e-5
CUP9	regulation	m07	GCGSCK	477	8.8e-5
CUP9	regulation	m08	ACCCY	1086	1.1e-5
CUP9	regulation	m09	GMTCGGCA	22	0.0052		n.s.	n.s.	n.s.
CUP9	regulation	m10	AAAARAAA	888	0.0011	AZF1
DAL80	regulation	m01	BCTTATC	354	1.8e-10	GAT1 | GLN3 | GZF3 | DAL80	n.s.	0.77 **/ -0.36 ***/ -1.88 *	n.s.
DAL80	regulation	m02	CGCSG	562	0.0059
DAL81	regulation	m01	CYCTTATC	42	1.9e-9	GAT1 | GLN3 | GZF3	n.s.	n.s./ 1.3 **/ n.s.	n.s.
DAL81	regulation	m02	ATATAWAW	286	1.8e-8	SPT15
DAL81	regulation	m03	KATAAGM	215	4.4e-7		n.s.	n.s./ 0.48 ***/ n.s.	n.s.
DAL81	regulation	m04	AGGGRTGA	24	0.002		n.s.	n.s.	n.s.
DAL81	regulation	m05	CCSCGGA	33	0.0035	PDR1 | PDR3 | PDR8	n.s.	n.s.	n.s.
DAL82	regulation	m01	CGTGACAG	14	0.001		NA/ NA/ 17.32 **	n.s.	n.s.
DAL82	regulation	m02	AATMTGCG	34	0.0021	DAL81 | DAL82	n.s.	n.s.	n.s.
DAL82	regulation	m03	RCGCA	434	0.0033
DIG1	regulation	m01	AVGAATG	88	1.4e-6	TEC1	n.s.	n.s.	n.s.
DIG1	regulation	m02	GTTTCAKA	26	0.0011	STE12	n.s.	n.s.	n.s.
ECM22	regulation	m01	ACGCGWH	408	6.5e-29		n.s.	n.s./ -0.41 ***/ -4.13 *	n.s./ -0.04 */ n.s.
ECM22	regulation	m02	TAWACGA	403	4.8e-16	UPC2 | ECM22	n.s.	n.s./ 0.35 */ 3.8 **	n.s.
ECM22	regulation	m03	CWCGAAAA	144	5.8e-5	SWI4	n.s.	n.s./ -1.21 ***/ 1.37 *	n.s.
ECM22	regulation	m04	TACGAABA	124	1.8e-4		n.s.	n.s.	n.s.
ECM22	regulation	m05	GCCTSCGC	41	5.6e-4		n.s.	n.s.	n.s.
ECM22	regulation	m06	GAACGAY	182	0.0032		n.s.	n.s.	n.s.
ECM22	regulation	m07	GGCACCCC	20	0.0042	AFT1 | AFT2	n.s.	n.s.	n.s.
ECM22	regulation	m08	CGAAA	1866	2.1e-5
ECM22	regulation	m09	AHAAACAA	540	0.0011	HCM1
ECM22	regulation	m10	GSGCAGA	142	0.0066		n.s.	n.s.	n.s.
FHL1	regulation	m01	AAAATTTT	199	2.6e-27	SFP1	n.s.	NA/ n.s./ 0.88 *	n.s.
FHL1	regulation	m02	CTCATCKC	140	9.3e-25	DOT6 | TOD6	n.s.	n.s./ n.s./ 1.68 **	n.s.
FHL1	regulation	m03	AYCCRTAC	107	1.7e-19		n.s.	n.s.	n.s.
FHL1	regulation	m04	AAATTTSA	139	0.0048		n.s.	n.s.	n.s.
FHL1	regulation	m05	GCCGAGR	47	0.0098		n.s.	n.s.	n.s.
FKH1	regulation	m01	GCGATGAK	185	3e-19	DOT6 | TOD6	n.s.	n.s./ n.s./ 1.48 *	n.s.
FKH1	regulation	m02	RTAAACAA	327	3.7e-18	FKH1 | FKH2 | HCM1	n.s./ n.s./ 33.84 *	n.s.	n.s./ 0.08 */ n.s.
FKH1	regulation	m03	AAAAYTTT	431	2.3e-13	SFP1	n.s.	n.s.	n.s.
FKH1	regulation	m04	AAARCAAA	500	9.6e-7		n.s.	NA/ n.s./ -0.73 *	n.s.
FKH1	regulation	m05	ABAACTAC	137	0.0044		n.s.	n.s.	n.s.
FKH1	regulation	m06	ASCTCATC	103	9.5e-9	DOT6 | TOD6	n.s.	n.s./ n.s./ 1.16 **	n.s.
FKH1	regulation	m07	AATAAAYA	308	2.1e-7
FKH2	regulation	m01	RTAAACAA	410	4.2e-6	FKH1 | FKH2 | HCM1
GAL11	impulse	m01	CCRTACA	42	4.4e-5		n.s.	n.s.	n.s.	n.s.	n.s.
GAL11	impulse	m02	CATTKCG	25	0.0035		n.s./ n.s./ -73.19 *	n.s./ n.s./ 9.19 **	n.s.	n.s.	n.s.
GAL11	regulation	m01	CTCATCKC	257	5e-10		n.s.	n.s.	n.s.
GAL11	regulation	m02	CGCGYK	623	8.3e-7
GAL11	regulation	m03	AAAATTTT	357	2.3e-6	SFP1	n.s.	n.s.	n.s.
GAL11	regulation	m04	CTTATATA	205	1.1e-5		n.s.	n.s.	n.s.
GAL11	regulation	m05	BCACCCC	161	4.5e-4		n.s.	n.s./ n.s./ 6.97 *	n.s.
GAL11	regulation	m06	ATGTAYGG	115	0.0054		n.s.	n.s.	n.s.
GAL11	regulation	m07	RMAAAAAA	2251	8.2e-5
GAL11	regulation	m09	CCCYTM	1280	0.0032
GAL4	regulation	m01	CCGVRC	791	3.8e-11
GAL4	regulation	m02	TATATAW	1157	3.2e-10	SPT15
GAL4	regulation	m03	CNCCCC	547	5.1e-10		n.s.	n.s.	n.s.
GAL4	regulation	m04	CBSCG	2147	3.4e-7
GAL4	regulation	m05	AGGGGY	292	7e-5		n.s.	n.s.	n.s.
GAL4	regulation	m06	CYCTCACC	42	7.1e-4		n.s.	n.s.	n.s.
GAT2	regulation	m01	CGSGYC	219	3.5e-13		n.s.	n.s.	n.s.
GAT2	regulation	m02	ACGCGYK	73	7e-13		n.s.	n.s.	n.s.
GAT2	regulation	m03	CTTATATA	79	8.5e-8		n.s.	n.s.	n.s.
GAT2	regulation	m04	CGCSGM	182	1.7e-5		n.s.	n.s.	n.s.
GAT2	regulation	m05	GTGCGSA	45	3.5e-4		n.s.	n.s.	n.s.
GAT2	regulation	m06	AAAAAVAA	652	2.6e-4	AZF1
GAT2	regulation	m07	AGGCACAC	15	0.0063		n.s.	n.s.	n.s.
GAT3	regulation	m01	GCGCSSC	193	1.9e-7		n.s.	n.s.	n.s.
GAT3	regulation	m02	BAGATCTA	101	3.9e-7	GAT3 | SRD1 | GAT4	n.s.	n.s.	n.s.
GAT3	regulation	m03	GCCKA	1708	5.2e-6
GAT3	regulation	m04	CCCYTM	1307	8.1e-5
GAT3	regulation	m05	CGSCACA	130	4.5e-4	MET32	n.s.	n.s.	n.s.
GAT3	regulation	m06	TATAWA	2942	4.2e-4
GAT3	regulation	m07	CCRAAAA	693	6.9e-5
GAT3	regulation	m08	KCCGCGGA	47	2.9e-4	PDR1 | PDR3 | PDR8	n.s.	n.s.	n.s.
GAT3	regulation	m09	CCSTGC	392	4.4e-4
GAT4	regulation	m01	CCCCTHW	546	2.4e-8	RPH1 | GIS1 | YER130C
GAT4	regulation	m02	CCCYK	3181	2.3e-7	NRG2
GAT4	regulation	m03	AACGSGY	292	4.1e-7		n.s.	n.s.	n.s.
GAT4	regulation	m04	KCTCGAGA	75	2.7e-4		n.s.	n.s.	n.s.
GAT4	regulation	m05	AGATCTV	246	0.0026	GAT4	n.s.	n.s.	n.s.
GAT4	regulation	m06	GTGCCK	454	7.4e-4		n.s.	NA/ 0.52 */ n.s.	n.s.
GAT4	regulation	m07	RAAAGAAA	1065	0.0016	AZF1
GAT4	regulation	m08	GCGGCK	431	0.0045
GAT4	regulation	m10	CTTSGCA	235	7.7e-4	RIM101
GCN4	impulse	m01	AGCCCGGS	5	0.0021		n.s.	n.s.	n.s.	n.s.	n.s.
GCN4	regulation	m01	ATGASTMA	277	9.2e-18	GCN4 | YAP1 | YER064C	n.s.	1.32 ***/ 0.92 ***/ -4.79 ***	n.s.
GCN4	regulation	m02	AAATTTTK	815	0.0011
GCN4	regulation	m03	CCGTACAH	118	0.0078		n.s.	n.s.	n.s.
GCR1	regulation	m01	GGTGYA	29	0.0032		n.s.	n.s.	n.s.
GCR2	regulation	m01	CCNCCCC	38	1.9e-4		n.s.	n.s.	n.s.
GIS1	regulation	m01	CCCYTWW	646	1e-33		n.s.	n.s.	n.s.
GIS1	regulation	m02	CCCCWM	363	3.4e-19	ADR1	n.s.	n.s.	n.s.
GIS1	regulation	m03	AAGGG	519	2.7e-23		n.s.	n.s.	n.s.
GIS1	regulation	m04	CSSCGC	256	6e-6		n.s.	n.s.	n.s.
GIS1	regulation	m05	CCCKG	562	0.0011
GIS1	regulation	m06	TATATAAR	230	7.6e-5
GIS1	regulation	m07	AATRGGG	98	6.5e-4		n.s.	n.s.	n.s.
GLN3	impulse	m01	AYCTTATC	17	3.3e-5	GAT1 | GLN3 | GZF3	n.s.	n.s./ n.s./ 8.63 *	n.s.	n.s.	n.s.
GLN3	regulation	m01	CGCGBC	692	7e-12		-8.05 **/ n.s./ 28.62 ***	1.82 ***/ -0.23 */ -6.32 ***	0.07 */ n.s./ -0.29 *
GLN3	regulation	m02	CTTATCW	697	7.6e-10	GAT1 | DAL80 | GLN3 | GZF3	8.63 */ -3.49 ***/ n.s.	n.s./ 0.64 ***/ 2.42 *	-0.1 */ 0.06 ***/ n.s.
GLN3	regulation	m03	GCSGRA	1521	8.9e-8
GLN3	regulation	m04	AAAAAARA	2903	8.4e-5	CUP2
GLN3	regulation	m05	CGCRC	1531	1.5e-4
GLN3	regulation	m06	CCCCYK	1187	1.5e-4	MSN2
GLN3	regulation	m07	CTTATATR	363	0.0013		n.s.	n.s.	n.s.
GRX3	regulation	m01	BGGGTGCA	19	7.9e-11	AFT1 | AFT2	n.s.	n.s.	n.s.
GRX3	regulation	m02	CCATCRC	19	0.0018		n.s.	n.s.	n.s.
GRX3	regulation	m03	GGGTGY	53	3.5e-8		n.s.	n.s.	n.s.
GRX4	regulation	m01	TGCACCCR	13	1.7e-6	AFT1 | AFT2	n.s.	n.s.	n.s.
GZF3	regulation	m01	AARRAAAA	1998	8.3e-5	AZF1
GZF3	regulation	m02	CCSSGG	176	0.0026
GZF3	regulation	m03	TCTTATCB	145	0.0028	DAL80 | GAT1 | GLN3 | GZF3	n.s.	n.s./ -0.76 ***/ n.s.	n.s.
HAA1	regulation	m01	AATCSCGC	28	9.4e-6		n.s.	n.s.	n.s.
HAA1	regulation	m02	AAARCCGC	47	1e-5	UGA3	n.s.	n.s.	n.s.
HAA1	regulation	m03	CCCCTAW	73	4.4e-5		n.s.	n.s.	n.s.
HAA1	regulation	m04	GCGGSR	266	1.7e-5	UGA3
HAA1	regulation	m05	CGTAGKA	68	0.0012		n.s.	n.s.	n.s.
HAA1	regulation	m07	CTGGTCGC	13	0.005		n.s.	n.s.	n.s.
HAC1	regulation	m01	CGTGTH	400	9.9e-5
HAC1	regulation	m02	CGHGC	903	0.0037
HAP1	regulation	m01	CCGAWA	443	2.4e-10
HAP1	regulation	m02	TTATATR	584	2.8e-6
HAP1	regulation	m03	CCTCGRG	71	0.0015		n.s.	n.s.	n.s.
HAP4	regulation	m01	RCCAATSA	136	2.1e-13	HAP2 | HAP3 | HAP4 | HAP5	n.s.	n.s./ n.s./ 6.32 *	n.s.
HCM1	regulation	m01	RWAAACAA	455	1.2e-43	HCM1	n.s.	0.33 **/ 0.1 **/ n.s.	n.s.
HCM1	regulation	m02	AMTAAAYA	203	4.1e-21		n.s.	n.s.	n.s.
HCM1	regulation	m03	CMAAACAA	116	1.1e-10		n.s.	n.s.	n.s.
HCM1	regulation	m04	ACGCGWA	67	2.9e-4	SWI4	n.s.	-1.41 **/ n.s./ n.s.	n.s.
HFI1	regulation	m01	TATATAWR	290	3.3e-13	SPT15	n.s.	n.s.	n.s.
HFI1	regulation	m02	TTTTTCCB	178	4.3e-7	EDS1	n.s.	n.s.	n.s.
HFI1	regulation	m03	CGTGBG	154	1.2e-5		n.s.	n.s.	n.s.
HFI1	regulation	m04	CGCSS	477	1.9e-5	UGA3	n.s.	n.s.	n.s.
HFI1	regulation	m05	AGMAAAAA	219	3e-4	AZF1 | CUP2
HFI1	regulation	m08	AGAAGAA	147	0.0093
HIR1	regulation	m01	CCACAKA	20	0.0011		n.s.	n.s.	n.s.
HMS1	regulation	m01	MAGGGGB	203	2.3e-18	RPH1	n.s.	n.s./ -0.28 */ n.s.	n.s.
HMS1	regulation	m02	AGGGGV	223	6.3e-13		n.s.	-0.52 */ -0.35 ***/ n.s.	n.s.
IME1	regulation	m01	GGCGGCTA	23	8.5e-10	UME6	n.s.	n.s.	n.s.
IME1	regulation	m02	GCCGCCGA	9	2e-8	UME6	n.s.	n.s./ n.s./ 0.98 *	n.s./ 0.27 */ n.s.
INO4	regulation	m01	CACRTG	89	1.9e-4	CBF1	n.s.	n.s.	n.s.
LEU3	regulation	m01	CGGCS	260	8e-12		n.s.	n.s.	n.s.
LEU3	regulation	m02	ACCGG	124	1.3e-6		n.s.	n.s.	n.s.
LEU3	regulation	m03	MGSGGA	193	1.4e-5		n.s.	n.s.	n.s.
LEU3	regulation	m04	CSGCTA	77	7.1e-4		n.s.	n.s./ 0.72 */ n.s.	n.s.
LEU3	regulation	m05	TATATAWA	140	0.0051		n.s.	n.s.	n.s.
LEU3	regulation	m06	ATGAGTCD	24	0.003		n.s.	n.s.	n.s.
LYS14	regulation	m01	RTGASTCA	68	9.5e-22	GCN4 | VHR1 | YAP1 | YAP3 | YER064C	n.s.	n.s./ -0.78 */ n.s.	n.s.
LYS14	regulation	m02	CAGCGGAA	27	2.6e-6	CUP2	n.s.	NA/ NA/ 0.85 *	NA/ NA/ 0.18 *
LYS14	regulation	m03	TATATAW	421	1e-4	SPT15
LYS14	regulation	m04	ATGASTAA	61	3.4e-4	YAP1	n.s.	n.s.	n.s.
LYS14	regulation	m05	STGAAAAA	180	0.005	STB3	n.s.	n.s.	n.s.
MAC1	regulation	m01	GCTVTGAC	27	0.0028	RFX1	n.s.	n.s.	n.s.
MED2	regulation	m01	GCGGCS	80	0.0044		n.s.	n.s.	n.s.
MET28	regulation	m01	AHTGTGGC	57	4.1e-22	MET31 | MET32	n.s.	n.s.	n.s.
MET28	regulation	m02	TCACGTGB	33	7.6e-7	CBF1 | MET4 | TYE7 | PHO4 | GCN4	n.s.	n.s.	n.s.
MET28	regulation	m03	GTGGCK	105	1.6e-15	MET32 | RPN4	n.s.	-1.69 */ -0.39 */ 3.49 *	n.s.
MET31	regulation	m01	ACTGTGGC	20	1.7e-10	MET31 | MET32	NA/ NA/ 17.1 *	NA/ NA/ -1.21 **	n.s.
MET31	regulation	m03	MGCCACA	38	3.9e-5	MET31 | MET32	n.s.	n.s.	n.s.
MET32	regulation	m01	CCACAGTK	38	4.1e-6	MET31 | MET32	n.s.	n.s.	n.s.
MET32	regulation	m02	GCACGTGA	23	0.0045	MET4 | TYE7 | CBF1	NA/ NA/ 14 *	n.s.	NA/ NA/ -0.16 *
MET32	regulation	m03	CTCCGRGA	15	0.0056	STB5	n.s.	n.s.	n.s.
MET32	regulation	m04	CGSCACA	48	4.1e-4	MET32	n.s.	n.s.	n.s.
MET4	regulation	m01	TATATAWR	576	8.4e-12	SPT15	n.s.	n.s.	n.s.
MET4	regulation	m02	ACTGTGGY	61	2e-9	MET31 | MET32	n.s.	n.s./ 1.92 */ n.s.	n.s.
MET4	regulation	m03	RTGASTCA	65	3.1e-7	GCN4 | VHR1 | YER064C | YAP1 | YAP3	n.s.	n.s./ -0.9 */ n.s.	n.s.
MET4	regulation	m04	CACGTGM	108	5.7e-7	CBF1 | MET4 | TYE7 | PHO4 | GCN4 | RTG3	n.s.	n.s./ n.s./ 4.34 ***	n.s.
MET4	regulation	m05	CSGTSC	339	5.7e-7		n.s.	n.s.	n.s.
MET4	regulation	m06	MGSGGA	510	4.1e-5
MET4	regulation	m07	GCACCC	122	0.0031		n.s.	NA/ -0.73 */ 1.27 **	n.s.
MET4	regulation	m08	BCCACAC	136	0.0036		n.s.	-6.74 **/ n.s./ 26.44 **	n.s.
MET4	regulation	m09	CGGCGY	168	0.0025		n.s.	NA/ 0.83 */ -2.71 **	n.s.
MGA1	regulation	m01	CGGRGR	166	7.8e-7	CHA4 | OAF1	n.s.	1.2 */ n.s./ n.s.	n.s.
MGA1	regulation	m02	GCMCCS	132	2.2e-4		n.s.	n.s.	n.s.
MGA1	regulation	m03	CGGCGM	87	4.8e-4		n.s.	n.s.	n.s.
MGA1	regulation	m04	AGCGAGCC	11	0.0046		n.s.	n.s.	n.s.
MGA1	regulation	m05	CGGGYC	62	0.0085		n.s.	n.s.	n.s.
MIG1	regulation	m01	GBGGGGD	227	2.3e-31	MIG2 | RSF2	n.s./ n.s./ -47.86 *	n.s./ n.s./ -6.26 ***	n.s./ 0.05 */ n.s.
MIG1	regulation	m02	CCCCK	560	1e-21		n.s./ n.s./ 8.38 **	-0.43 */ -0.15 ***/ 1.18 ***	n.s./ 0.02 **/ n.s.
MIG1	regulation	m03	RCCAATCA	49	8e-6	HAP2 | HAP3 | HAP4 | HAP5	n.s.	n.s.	n.s.
MIG1	regulation	m04	TATATAAR	198	6.5e-5
MIG1	regulation	m05	AHCTGGGG	32	5.2e-4	MIG1 | MIG2 | MIG3	n.s.	n.s./ n.s./ -4.12 *	n.s.
MIG1	regulation	m06	CGCSGM	217	1.3e-5
MIG1	regulation	m07	TCSGR	682	4.3e-5
MIG1	regulation	m08	CGAGCCAW	24	9.9e-4		n.s.	n.s.	n.s.
MIG1	regulation	m09	CSCTTA	220	2.2e-7		n.s.	NA/ 0.82 **/ n.s.	n.s.
MIG2	regulation	m01	TGCWCCCA	19	1.6e-5	AFT1 | AFT2	n.s.	n.s.	n.s.
MIG3	regulation	m01	CSCCVC	429	1.3e-27	MIG2	n.s.	n.s./ n.s./ -4.11 *	n.s.
MIG3	regulation	m02	CCAATCAG	23	1.3e-4		n.s.	n.s.	n.s.
MIG3	regulation	m03	AGGGGCYG	22	4.8e-4	CRZ1	n.s.	n.s.	n.s.
MIG3	regulation	m04	CTCCGSA	44	7.9e-4		n.s.	n.s.	n.s.
MIG3	regulation	m05	TATATAAR	181	0.0035
MIG3	regulation	m06	CCCCDG	146	1.3e-4		n.s.	n.s./ -0.39 */ n.s.	n.s.
MOT3	regulation	m01	HAGGCAM	461	6.3e-16		n.s.	n.s./ -0.4 **/ n.s.	n.s./ 0.05 */ n.s.
MOT3	regulation	m02	CSCCS	971	2.4e-5
MOT3	regulation	m03	CTTATATA	110	3.5e-4		n.s.	n.s.	n.s.
MOT3	regulation	m04	AAAAAGAA	403	6.1e-4	AZF1 | CUP2
MOT3	regulation	m06	ACCCY	881	6.7e-4
MOT3	regulation	m09	CCGRGCC	38	6.9e-4		n.s.	n.s.	n.s.
MOT3	regulation	m11	AACCKAA	147	0.0076		n.s.	n.s./ -0.75 */ n.s.	n.s.
MSN2	regulation	m01	AGGGGB	824	2.4e-23	YER130C	n.s./ -4.22 ***/ n.s.	n.s./ 0.79 ***/ n.s.	n.s./ 0.04 */ n.s.
MSN2	regulation	m02	CGCGB	1277	1.4e-13		NA/ 2.83 ***/ n.s.	NA/ -0.28 ***/ n.s.	NA/ -0.03 */ n.s.
MSN2	regulation	m03	CTYATATA	273	4.9e-10		n.s.	n.s.	n.s.
MSN2	regulation	m04	TATAWA	2790	6e-7
MSN2	regulation	m05	ACMGGG	398	0.0028
MSN2	regulation	m06	ARGGGAG	247	0.0037		n.s.	n.s./ 1.06 ***/ n.s.	n.s.
MSN4	regulation	m01	AGGGGB	520	1.3e-23	YER130C	n.s.	n.s./ 0.42 ***/ n.s.	n.s.
MSN4	regulation	m02	TATATAW	785	2.6e-8	SPT15
MSN4	regulation	m03	ACYCCS	388	3.3e-9
MSN4	regulation	m04	CCGAAA	285	6.8e-5
MSN4	regulation	m05	AGGDGAG	181	3.5e-5		n.s.	n.s./ 1.21 **/ n.s.	n.s.
MSN4	regulation	m06	AGGGAT	227	0.0015		n.s.	n.s.	n.s.
MSN4	regulation	m07	GGAGM	1198	7.2e-5
MSS11	regulation	m01	ACGCGWAA	103	6.3e-21	SWI4	n.s.	n.s.	n.s.
MSS11	regulation	m02	CGCGTYK	172	9.1e-19		n.s.	n.s./ -0.36 */ n.s.	n.s.
MSS11	regulation	m03	CTTATATA	117	1.7e-6		n.s.	n.s.	n.s.
MSS11	regulation	m04	RCCAATCA	61	2.8e-5	HAP2 | HAP3 | HAP4 | HAP5	n.s.	n.s.	n.s.
MSS11	regulation	m05	SCGCR	1120	3.6e-6
MSS11	regulation	m06	TATATAWA	320	0.0013
NDT80	regulation	m01	CACAAAA	288	1.9e-41	RME1 | MIG1 | MIG2 | MIG3	n.s.	NA/ 1.13 ***/ n.s.	NA/ 0.11 **/ n.s.
NDT80	regulation	m02	GMCACAA	130	2.7e-21		n.s.	n.s./ 1.25 ***/ n.s.	-0.11 */ 0.11 ***/ n.s.
NDT80	regulation	m03	AAAATTB	898	0.0092
NDT80	regulation	m05	BCTCATCG	116	0.0054	DOT6 | TOD6	n.s.	n.s.	n.s.
NRG1	regulation	m01	AGGGTYY	216	9e-39		n.s.	n.s.	n.s.
NRG1	regulation	m02	AGGGRK	346	3.6e-7		n.s./ 2.28 */ n.s.	n.s.	n.s.
NRG1	regulation	m03	CAGGGDC	52	1.1e-15		n.s.	n.s.	n.s.
NRG1	regulation	m04	GCGGGR	97	1e-4		n.s.	n.s.	n.s.
NRG1	regulation	m05	AAGCSG	166	9.6e-4		n.s.	n.s.	n.s.
NRG1	regulation	m06	CCGCASG	32	0.0057		n.s.	n.s.	n.s.
NRG1	regulation	m07	CGGCRCCG	12	0.0042		n.s.	n.s.	n.s.
NRG1	regulation	m08	GGGGCSCC	11	0.0064		n.s.	n.s.	n.s.
NRG1	regulation	m09	ATAMGGG	56	1.8e-4		n.s.	n.s.	n.s.
NRM1	regulation	m01	DACGCGW	228	1.5e-80		n.s.	n.s.	n.s.
NRM1	regulation	m02	CRCGWAA	94	7.7e-37	SWI4	n.s.	-0.65 */ n.s./ n.s.	n.s.
NRM1	regulation	m03	CTAAACTM	27	0.003		n.s.	n.s.	n.s.
OAF1	impulse	m01	ABCTCATC	137	7.8e-33		n.s.	1.15 */ n.s./ n.s.	n.s.	n.s.	n.s.
OAF1	impulse	m02	AAAATTTT	119	4.5e-22	SFP1	n.s.	0.42 */ n.s./ 0.81 ***	n.s.	-4.54 **/ n.s./ n.s.	n.s./ n.s./ -0.16 *
OAF1	regulation	m01	CTCATCKC	166	1.5e-28	DOT6 | TOD6	n.s.	n.s.	n.s.
OAF1	regulation	m02	AGGGGB	354	1.5e-11	YER130C	n.s.	n.s./ -0.28 ***/ n.s.	n.s.
OAF1	regulation	m03	AAAATTTT	177	4.2e-11	SFP1	n.s.	n.s.	n.s.
OAF1	regulation	m04	ATATAAR	518	4.3e-10
OAF1	regulation	m05	CCGTRCCG	20	9.3e-5		n.s.	n.s./ NA/ -2.26 *	n.s.
OAF1	regulation	m06	CYCCGC	157	1e-4	CHA4
OAF1	regulation	m07	KCGGA	674	0.0023
OAF1	regulation	m08	ATTACGYA	54	0.0034	YAP3 | CIN5 | ACA1 | CST6 | GCN4 | SKO1	n.s.	n.s.	n.s.
OPI1	regulation	m01	RACGCGW	202	3.4e-17		n.s.	n.s.	n.s.
OPI1	regulation	m02	CATGTGAA	50	1.1e-16	INO2 | INO4	n.s.	NA/ -3.15 ***/ 2.19 *	n.s.
OPI1	regulation	m03	ABATGC	594	7.1e-4
OPI1	regulation	m04	CKCGTAC	57	0.0028		n.s.	n.s.	n.s.
PDR1	regulation	m01	TCCGYGGA	18	2.5e-6	PDR8 | PDR1 | PDR3	NA/ n.s./ 81.85 **	n.s.	n.s.
PDR3	regulation	m01	CCGYGGAA	35	1.2e-20	PDR3 | PDR8	n.s.	n.s./ 0.43 */ n.s.	n.s.
PDR3	regulation	m03	CACGGAR	17	5.9e-7		n.s.	n.s.	n.s.
PDR3	regulation	m05	CSGCA	106	0.008		n.s.	n.s.	n.s.
PHD1	regulation	m01	AGGGGB	315	6.8e-9	YER130C	n.s.	n.s./ -0.29 */ n.s.	n.s.
PHD1	regulation	m02	GCATGCYC	26	1.5e-6		n.s.	n.s.	n.s.
PHD1	regulation	m03	MTCCCTTW	103	4e-6		n.s.	n.s.	n.s.
PHD1	regulation	m04	ATATAWA	574	2.9e-5
PHD1	regulation	m05	GGCCCGS	39	6.1e-4		n.s.	n.s.	n.s.
PHD1	regulation	m06	AGGGK	550	6.5e-7
PHD1	regulation	m07	TCCYGCR	109	8.2e-4		n.s.	n.s.	n.s.
PHO2	regulation	m01	CTCATCGM	134	1e-20	DOT6 | TOD6	n.s.	n.s.	n.s.
PHO2	regulation	m02	AAAATTTT	170	1.3e-9	SFP1	n.s.	n.s.	n.s.
PHO2	regulation	m03	AAYTAAT	260	2.9e-4		n.s.	n.s.	n.s.
PHO2	regulation	m04	TATATW	1128	6.7e-4	SPT15
PHO2	regulation	m05	AATYTAA	255	0.0053
PHO4	impulse	m01	CTCATCKC	153	1.9e-38	DOT6 | TOD6	n.s.	n.s.	n.s.	n.s.	n.s.
PHO4	impulse	m02	AAAATTTY	241	3.9e-30		n.s./ n.s./ -4.78 ***	-0.51 ***/ n.s./ n.s.	n.s./ n.s./ 0.11 **	n.s./ n.s./ -9.27 ***	n.s.
PHO4	impulse	m03	AYCCRTAC	83	1e-17		n.s.	n.s.	n.s.	n.s.	n.s.
PHO4	regulation	m01	CTCATCKC	312	2.9e-42		n.s.	n.s./ -0.3 */ -1.91 ***	n.s.
PHO4	regulation	m02	AAATTTTY	844	7.4e-41	SFP1	n.s.	n.s./ -0.32 ***/ n.s.	n.s./ 0.03 */ 0.23 *
PHO4	regulation	m03	MACGTGCB	139	5.1e-12	PHO4	n.s.	n.s.	n.s.
PHO4	regulation	m04	SAAAAAAA	1498	9.1e-10
PHO4	regulation	m05	TCYGTACA	93	7.7e-4		n.s.	n.s.	n.s.
PHO4	regulation	m06	AKCTCATC	129	1.5e-40		n.s.	n.s./ -0.35 **/ n.s.	n.s.
PHO4	regulation	m07	CCCATRCA	85	0.0014	RAP1	n.s.	n.s.	n.s.
PHO4	regulation	m08	AMACGTGG	55	0.006	MIG1 | MIG2 | MIG3	n.s.	n.s./ 5.72 ***/ -4.48 **	n.s.
PIP2	regulation	m01	CGGAKTTA	12	4e-4	HAP1	n.s.	n.s.	n.s.
RFX1	regulation	m01	CCATGRCA	19	1.8e-5	RFX1	n.s.	-27.37 **/ n.s./ 61.61 **	n.s.
RFX1	regulation	m02	GCDAGC	98	4.7e-5		n.s./ 7.23 */ n.s.	n.s.	n.s.
RGM1	regulation	m01	CCCCTBR	109	6.5e-17	GIS1 | RPH1 | REI1	n.s.	n.s./ -0.3 */ n.s.	n.s.
RGM1	regulation	m02	CCCCBS	115	8e-13		n.s.	n.s./ -0.17 **/ n.s.	n.s.
RGM1	regulation	m03	CAGGWMC	64	3.9e-7		n.s.	n.s.	n.s.
RGR1	regulation	m01	CACGTGSG	13	2e-4	PHO4 | GCN4	n.s.	n.s.	n.s.
RGT1	regulation	m01	GGAAAAAB	101	3.8e-7	EDS1	68.47 */ -6.95 */ -240.68 *	n.s./ -0.56 */ n.s.	n.s./ 0.14 **/ n.s.
RIM101	regulation	m01	TCTTGGCR	23	1e-4	RIM101	n.s.	n.s.	n.s.
RLM1	regulation	m01	GACGCGW	52	0.0021		n.s.	n.s.	n.s.
RME1	regulation	m01	TATATAWR	700	3.5e-15	SPT15	n.s.	n.s.	n.s.
RME1	regulation	m02	ARCCYCA	282	2.2e-12		n.s.	n.s.	n.s.
RME1	regulation	m03	CCHCAAAA	128	7.3e-11	RME1 | MIG1 | MIG2 | MIG3	n.s.	n.s.	n.s.
RME1	regulation	m04	CGCGK	651	9e-6
RME1	regulation	m05	CCSCA	1029	1.7e-7
RME1	regulation	m07	RGGGTGCA	33	8.5e-4	AFT1 | AFT2	n.s.	n.s.	n.s.
RME1	regulation	m08	GRCACA	405	0.0068
ROX1	regulation	m01	CYATTGTY	317	4.5e-38	ROX1 | MATALPHA2 | FZF1	n.s.	n.s./ -0.98 ***/ n.s.	n.s.
ROX1	regulation	m02	SCGCACS	132	3.1e-8		n.s.	n.s.	n.s.
ROX1	regulation	m03	AACAATRM	325	6.1e-7	ROX1	n.s./ n.s./ 9.86 *	-0.48 */ -0.47 ***/ 1.63 **	n.s.
ROX1	regulation	m04	TATATAW	794	8.1e-6	SPT15
ROX1	regulation	m05	CCCCGS	163	6.2e-4
ROX1	regulation	m06	AGGGK	1287	3.4e-4
ROX1	regulation	m07	CGCGK	578	5e-4
ROX1	regulation	m08	GAAMAAA	1290	0.0023
RPD3	regulation	m01	CTCATCKC	223	7.3e-58	DOT6 | TOD6	n.s.	n.s.	n.s.
RPD3	regulation	m02	AAAAHTTT	457	2.5e-19	SFP1	n.s.	n.s./ -0.15 */ n.s.	n.s.
RPD3	regulation	m03	CCGCCGAG	24	2.7e-4		n.s.	n.s.	n.s.
RPD3	regulation	m04	TGMTATAA	104	0.0022		n.s.	n.s.	n.s.
RPD3	regulation	m05	GCGATGCC	28	0.0014		n.s.	n.s.	n.s.
RPH1	regulation	m01	CCCYTWW	329	3.1e-35		n.s.	n.s.	n.s.
RPH1	regulation	m02	CCCCTSW	74	2.4e-5	REI1	n.s.	n.s.	n.s.
RPH1	regulation	m03	ARTAGGG	48	5.4e-6		n.s.	n.s./ 0.54 */ n.s.	n.s.
RPH1	regulation	m04	TAAGGGW	29	7.9e-7		n.s.	n.s.	n.s.
RPN4	regulation	m01	GTGGCRA	247	5e-80	RPN4 | RFX1	n.s.	n.s./ n.s./ 0.82 **	n.s.
RPN4	regulation	m02	CGCCACH	88	1.3e-28	RPN4	n.s.	n.s.	n.s.
RTF1	regulation	m01	GCATACGA	22	3.5e-8		n.s.	n.s.	n.s.
RTF1	regulation	m02	CGRCACCC	21	1.7e-6	AFT1 | AFT2	n.s.	n.s.	n.s.
RTF1	regulation	m03	CCTCGTWC	27	2.2e-5		n.s.	n.s.	n.s.
RTF1	regulation	m04	ACATAWTC	56	7.7e-5		n.s.	n.s.	n.s.
RTF1	regulation	m05	KAAGCTTA	37	6.6e-5		n.s.	n.s.	n.s.
RTF1	regulation	m06	GKTAACGA	35	1.9e-4		n.s.	n.s.	n.s.
RTF1	regulation	m07	AAGGCACC	22	0.001		n.s.	n.s.	n.s.
RTF1	regulation	m08	GAGTGYCA	26	0.0011		n.s.	n.s.	n.s.
RTF1	regulation	m09	CCACATAC	19	0.0012		n.s.	n.s.	n.s.
RTF1	regulation	m10	CGTTTARG	34	0.0025		n.s.	n.s.	n.s.
RTF1	regulation	m11	GCCTGYGA	21	0.0027		n.s.	n.s.	n.s.
RTF1	regulation	m12	CATTCYCA	36	0.0041		n.s.	n.s.	n.s.
RTF1	regulation	m13	AGWGCTGC	26	0.0064		n.s.	n.s.	n.s.
RTF1	regulation	m16	AGGARCGG	22	0.0052		n.s.	n.s.	n.s.
RTG1	regulation	m01	ATGASTCA	23	2.2e-8	GCN4 | YER064C | VHR1 | YAP1 | YAP3	n.s.	n.s.	n.s.
RTG1	regulation	m02	CCAACCYC	16	4.3e-5		n.s.	n.s.	n.s.
RTG1	regulation	m03	CTSTTATC	25	5.4e-4		n.s.	n.s.	n.s.
RTG1	regulation	m04	ATGKCATG	20	0.002		n.s.	n.s.	n.s.
RTG1	regulation	m05	GCGCCGM	23	0.0033		n.s.	n.s.	n.s.
RTG1	regulation	m06	ACAGTSCT	15	0.0092		n.s.	n.s.	n.s.
RTG2	impulse	m01	GGTCAB	63	2.1e-5		n.s.	n.s.	n.s.	n.s.	n.s.
RTG2	impulse	m02	GGGCGDC	16	0.0041		n.s.	n.s.	n.s.	n.s.	n.s.
RTG2	regulation	m01	ATGASTMA	170	5.1e-28	GCN4 | YER064C | YAP1 | VHR1	n.s.	n.s./ -0.92 */ n.s.	n.s.
RTG2	regulation	m02	HGAGTCA	158	9.8e-19	BAS1 | GCN4	n.s.	n.s.	n.s.
RTG2	regulation	m03	GATRASA	458	2.3e-6		n.s.	NA/ -0.72 */ n.s.	n.s.
RTG2	regulation	m04	GCSGRA	521	1.4e-5
RTG2	regulation	m05	GATAAGCW	60	5.3e-4	GAT1 | GLN3 | GZF3	n.s.	n.s.	n.s.
RTG2	regulation	m07	GTCATGM	84	0.001		n.s.	n.s.	n.s.
RTG3	regulation	m01	ACGCGWM	240	4.8e-37		n.s.	n.s./ -0.24 ***/ -1.47 *	n.s.
RTG3	regulation	m02	TATATAAR	299	2e-9
RTG3	regulation	m03	TGAGTCW	129	2.4e-8	YAP1 | YAP3 | YER064C	33.35 **/ n.s./ -87.81 ***	n.s.	n.s./ n.s./ 0.76 *
RTG3	regulation	m04	CDCGAAAA	126	1.5e-16		n.s.	n.s./ -0.75 **/ n.s.	n.s.
RTG3	regulation	m05	ACGCGY	141	2.7e-22		n.s./ 2.86 */ n.s.	n.s./ -0.47 ***/ n.s.	n.s.
RTG3	regulation	m06	CAGGSCGG	27	9.9e-5		n.s.	n.s.	n.s.
RTG3	regulation	m07	CTAAGCGC	19	7.2e-4		n.s.	n.s.	n.s.
RTG3	regulation	m08	AGCGASTG	33	2.9e-4		n.s.	n.s.	n.s.
RTG3	regulation	m09	ACMGAAGG	49	0.0013		n.s.	n.s.	n.s.
RTG3	regulation	m10	GCTTAGCC	21	6.8e-4		n.s.	n.s.	n.s.
RTG3	regulation	m11	CTCGACTA	23	0.0034		n.s.	n.s.	n.s.
RTG3	regulation	m12	TAAACAAA	122	9e-4	FKH2 | FKH1	n.s.	n.s.	n.s.
RTG3	regulation	m13	SCGCR	1016	8.2e-4
RTG3	regulation	m16	GGGACAGA	21	0.0021		n.s.	n.s.	n.s.
RTG3	regulation	m19	GTATCTTA	35	0.0053		n.s.	n.s.	n.s.
SFL1	regulation	m01	CYCCGC	180	1.1e-13	CHA4	n.s.	n.s.	n.s.
SFL1	regulation	m02	TSGGGW	392	2.7e-12		n.s.	n.s.	n.s.
SFL1	regulation	m03	CTYATATA	128	3.7e-11		n.s.	n.s.	n.s.
SFL1	regulation	m04	CTTCKAGA	72	6.6e-11		n.s.	n.s.	n.s.
SFL1	regulation	m05	GGARAAAW	322	9.5e-6	EDS1	n.s.	n.s./ n.s./ -1.73 *	n.s.
SFL1	regulation	m06	CBCCG	577	7.2e-11		n.s.	n.s./ 0.19 */ n.s.	n.s.
SFL1	regulation	m07	AARAAAAA	745	2.4e-4	AZF1
SFL1	regulation	m10	BCCCTGC	71	0.0047		n.s.	n.s.	n.s.
SFP1	impulse	m01	KCACGTGA	12	8e-6	MET4 | TYE7 | CBF1 | GCN4	n.s.	n.s.	n.s.	n.s.	n.s.
SFP1	impulse	m02	AACTGTGK	13	8.8e-6	MET31 | MET32	n.s.	n.s./ n.s./ -7.08 *	n.s.	n.s.	n.s.
SFP1	regulation	m01	AAAATTTT	560	7.5e-36	SFP1	n.s.	NA/ 0.43 */ 1.07 ***	n.s.
SFP1	regulation	m02	CTCATCKC	364	2.1e-25		n.s.	n.s./ 0.46 **/ 1.86 ***	n.s./ 0.06 */ 0.28 ***
SFP1	regulation	m03	GCCVCC	873	6.4e-5
SFP1	regulation	m04	CGCGSC	373	1.8e-4		n.s.	n.s.	n.s.
SFP1	regulation	m05	CKTATATA	394	5.9e-4		n.s.	n.s.	n.s.
SFP1	regulation	m06	MTTAGTAA	226	0.0017	CAD1 | CIN5 | YAP1 | YAP3 | YAP5 | ARR1	n.s.	n.s.	n.s.
SFP1	regulation	m07	AAAAATTT	419	4.8e-31	SFP1	NA/ -2.35 **/ n.s.	NA/ 0.47 ***/ 0.74 ***	NA/ 0.06 ***/ n.s.
SGF29	regulation	m01	CCGMC	94	0.0042		n.s.	n.s.	n.s.
SIN3	regulation	m01	GCCGCCSA	30	1.3e-4	UME6	n.s.	n.s./ -2.15 */ n.s.	n.s.
SIN4	regulation	m01	CACGTGKG	13	0.0031	PHO4 | GCN4	n.s.	n.s.	n.s.
SIR2	regulation	m01	CGAGGYGC	18	5.1e-4		n.s.	n.s.	n.s.
SIR2	regulation	m02	AGRGTCTG	25	0.0024		n.s.	n.s.	n.s.
SIR2	regulation	m03	CGTTTAAG	21	0.0059		n.s.	n.s.	n.s.
SKN7	regulation	m01	BTTATATA	261	3e-10
SKN7	regulation	m02	CGSSSC	376	1.9e-13		n.s.	n.s.	n.s.
SKN7	regulation	m03	AGGGK	800	7.7e-9
SKN7	regulation	m05	GCCGR	389	0.008
SKO1	regulation	m01	ACGTMAT	182	1.6e-15	YAP3 | SKO1	n.s.	n.s.	n.s.
SKO1	regulation	m02	CGTCATH	164	2.1e-15	SKO1	n.s.	n.s.	n.s.
SKO1	regulation	m03	MAGGGTY	237	9.1e-7	NRG2
SKO1	regulation	m04	CCSCKC	369	2e-5		n.s.	n.s.	n.s.
SKO1	regulation	m05	TACGTMA	101	2.9e-13	ACA1 | CST6 | GCN4 | SKO1 | YAP3 | CIN5	n.s.	n.s.	n.s.
SKO1	regulation	m06	RAGAAAAA	535	0.0085	AZF1
SKO1	regulation	m07	CGCABG	254	0.0023
SKO1	regulation	m09	GCGCMGC	57	0.002		n.s.	n.s.	n.s.
SMP1	regulation	m01	TAAAAMTA	144	1.2e-5		n.s.	n.s.	n.s.
SMP1	regulation	m02	AAAWAGRA	456	1.2e-5	AZF1
SMP1	regulation	m03	RCGCGY	137	2.8e-4	MBP1	n.s.	n.s./ n.s./ 4.38 *	n.s.
SMP1	regulation	m04	GCCGCAW	54	0.0018		n.s.	n.s.	n.s.
SMP1	regulation	m05	CTCGGGTK	15	0.0041		n.s.	n.s.	n.s.
SNF2	regulation	m01	TATATAWR	240	4.8e-7	SPT15	n.s.	n.s.	n.s.
SNF2	regulation	m02	CSCACAGA	24	1.7e-4		n.s.	n.s.	n.s.
SNF2	regulation	m03	CGGSG	261	0.002		n.s.	n.s.	n.s.
SNF5	regulation	m01	CSCCVC	362	2.2e-9		n.s.	n.s.	n.s.
SNF5	regulation	m02	TATATAWR	360	1e-8	SPT15	n.s.	n.s.	n.s.
SNF5	regulation	m03	CKTGCCTK	65	4.3e-5		n.s.	n.s.	n.s.
SNF5	regulation	m04	GCCGTASC	21	4.5e-4		n.s.	n.s.	n.s.
SNF5	regulation	m05	HCGGAAAA	98	0.001		n.s.	n.s.	n.s.
SNF5	regulation	m07	ACYCGAAA	43	0.0043		n.s.	n.s.	n.s.
SNF5	regulation	m09	CTRCCCC	47	0.0054		n.s.	n.s.	n.s.
SOK2	regulation	m01	MGRAAAAA	755	7.7e-11
SOK2	regulation	m02	TATATAWR	527	9.1e-9	SPT15
SOK2	regulation	m03	CGCRSG	295	3.2e-7		n.s.	n.s.	n.s.
SOK2	regulation	m04	MCCCTS	476	1.5e-7
SOK2	regulation	m05	CGGSYC	259	1.2e-6
SOK2	regulation	m06	AAGGCAAS	78	1.3e-5	FZF1	n.s.	n.s.	n.s.
SOK2	regulation	m07	CSCAC	726	9.7e-6
SOK2	regulation	m08	GCGCW	517	1.5e-4
SOK2	regulation	m09	CTCGARG	107	0.0037		n.s.	2.71 */ n.s./ -3.92 *	n.s.
SOK2	regulation	m10	ATGCAS	421	0.0079
SOK2	regulation	m11	RAAAAAA	1031	1.3e-5
SPT4	regulation	m01	ACYCTCAC	16	0.0037		n.s.	n.s.	n.s.
SPT8	regulation	m01	CCCCYY	439	3.5e-19	MSN2	n.s.	n.s./ 0.13 ***/ n.s.	n.s.
SPT8	regulation	m02	TATATAWR	422	2.2e-11	SPT15
SPT8	regulation	m03	CVCYGC	567	7.2e-11
SPT8	regulation	m04	KACGCGTY	60	1.5e-6	MBP1	n.s.	n.s.	n.s.
SPT8	regulation	m05	MCCCTGW	135	3.3e-6		n.s.	n.s./ 0.7 */ n.s.	n.s.
SPT8	regulation	m06	CGSCC	399	5.8e-6		n.s.	n.s.	n.s.
SPT8	regulation	m07	MCGCGAAA	48	0.002	SWI4	n.s./ n.s./ 36.49 **	n.s./ n.s./ -2.82 **	n.s.
SRB5	regulation	m01	AAMATGGA	54	0.0077		-44.61 ***/ 44.89 ***/ n.s.	n.s.	n.s.
STB1	regulation	m01	DACGCGW	150	3.6e-46		n.s.	n.s.	n.s.
STB1	regulation	m02	TCDCGAAA	50	8.7e-15		n.s.	n.s.	n.s.
STB1	regulation	m03	CTCGACTA	17	2.3e-9		n.s.	NA/ NA/ -0.5 *	n.s.
STB1	regulation	m04	ACGTRCCG	18	3e-9		n.s.	1.78 **/ NA/ -3.63 **	n.s.
STB1	regulation	m05	CAGGSCGG	17	2.4e-8		n.s.	n.s.	n.s.
STB1	regulation	m06	TAGGTCCA	16	3.7e-8		n.s.	n.s.	n.s.
STB1	regulation	m07	AGCGASTG	20	1.5e-7		n.s.	n.s.	n.s.
STB1	regulation	m08	CTAAGCGC	13	3.5e-7		n.s.	n.s.	n.s.
STB1	regulation	m09	GTATCKTA	28	5.2e-7		n.s.	n.s.	n.s.
STB1	regulation	m10	ATCCAKCA	28	4.7e-7		n.s.	n.s.	n.s.
STB1	regulation	m11	CAACGAAC	18	7.7e-7		n.s.	n.s.	n.s.
STB1	regulation	m12	CGCWTAGC	16	3.9e-7		n.s.	n.s.	n.s.
STB1	regulation	m13	KCTATTGA	34	1.8e-6		n.s.	n.s.	n.s.
STB1	regulation	m14	CTGGTTCK	25	3.6e-6		n.s.	n.s.	n.s.
STB1	regulation	m15	GTATCCAA	20	2.6e-6		n.s.	n.s.	n.s.
STB1	regulation	m16	CTTCGTRG	22	4.6e-6		n.s.	n.s.	n.s.
STB1	regulation	m17	CAACATAC	18	8.6e-6		n.s.	n.s.	n.s.
STB1	regulation	m18	CGCTATGC	11	5.6e-5		n.s.	n.s.	n.s.
STB1	regulation	m19	AACTTACR	26	9.3e-7		n.s.	n.s.	n.s.
STB1	regulation	m20	AGTTTCCG	18	5e-5		n.s.	n.s.	n.s.
STB1	regulation	m21	GGTGCACA	13	5.6e-5		n.s.	n.s.	n.s.
STB1	regulation	m22	CGGCTGAG	12	7.4e-5		n.s.	n.s.	n.s.
STB1	regulation	m23	AGCAGATA	18	0.0015		n.s.	NA/ NA/ -0.53 *	n.s.
STB1	regulation	m24	ATCTAAGA	18	0.0013		n.s.	n.s.	n.s.
STB1	regulation	m25	AGGATGTC	15	0.0026		n.s.	n.s.	n.s.
STB1	regulation	m26	CGAAATTA	19	0.0022		n.s.	n.s.	n.s.
STB1	regulation	m27	CGKGTAGA	12	0.0039		n.s.	n.s.	n.s.
STB1	regulation	m28	SCGGAAGA	19	0.0052		n.s.	n.s.	n.s.
STB1	regulation	m29	GGGACAGA	11	0.0085		n.s.	n.s.	n.s.
STB1	regulation	m32	ACRCGAAA	19	1.5e-22	SWI4	n.s.	n.s.	n.s.
STB1	regulation	m33	GTTKTCA	72	2e-4		n.s.	n.s.	n.s.
STB5	impulse	m01	CGGNGTTA	30	8.3e-8	STB5	n.s.	n.s./ n.s./ 4.24 *	n.s.	n.s.	n.s.
STB5	impulse	m02	CGGGRATA	14	4.9e-5		n.s.	n.s.	n.s.	n.s.	n.s.
STB5	regulation	m01	CTCATCKC	209	8.2e-24		n.s.	n.s.	n.s.
STB5	regulation	m02	AAAATTTT	243	2.4e-9	SFP1	n.s.	n.s.	n.s.
STB5	regulation	m03	CSCCSC	346	1.1e-4
STB5	regulation	m04	CGSAGTTA	49	3.1e-4		n.s.	n.s.	n.s.
STB5	regulation	m05	CGGSATTA	37	0.0066		n.s.	n.s.	n.s.
STB5	regulation	m06	CSGAAA	650	0.0012
STB5	regulation	m07	CCCTTM	524	0.0043
STE12	regulation	m01	RACGCGW	296	9.5e-19		n.s.	n.s./ -0.25 */ n.s.	n.s.
STE12	regulation	m02	HTGAAACA	284	2e-18	STE12	n.s.	n.s./ 1.12 ***/ n.s.	n.s./ 0.11 ***/ n.s.
STE12	regulation	m03	TTATATAB	540	5.2e-7
STE12	regulation	m04	GTTTCANA	171	3.4e-11	STE12	n.s.	n.s./ 0.82 */ n.s.	n.s.
STE12	regulation	m05	CGCGK	587	7.7e-18
STE12	regulation	m06	GTCGTTDA	94	0.0096		n.s.	n.s.	n.s.
SUB1	regulation	m01	AAGWGAGA	33	0.0016		n.s.	n.s.	n.s.
SUT1	regulation	m01	ACTCCGRA	22	1.3e-9	YLR278C	n.s.	n.s.	n.s.
SUT2	regulation	m01	AASTCCG	57	2.8e-20	SUT1 | SUT2 | YLR278C	n.s.	n.s.	n.s.
SUT2	regulation	m02	AKTAGGG	37	6.7e-4		n.s.	n.s.	n.s.
SUT2	regulation	m03	CGGSSC	79	9e-4	STB5	n.s.	n.s.	n.s.
SUT2	regulation	m04	CSGAG	156	5.6e-7		n.s.	n.s.	n.s.
SWI1	regulation	m01	CRCCSC	539	1.1e-12
SWI1	regulation	m02	CYCCGY	442	8.6e-6
SWI1	regulation	m03	TATATAW	914	1.8e-4	SPT15
SWI1	regulation	m04	CSSTGC	515	4.3e-7
SWI1	regulation	m05	GGCAAGGM	56	0.0035		n.s.	n.s.	n.s.
SWI5	regulation	m01	AHGGCTGG	39	1.4e-6		n.s.	n.s.	n.s.
SWI6	regulation	m01	ACGCGWAA	59	3.9e-14	SWI4	n.s.	n.s.	n.s.
SWI6	regulation	m02	GTAAACAM	62	1.1e-8	FKH1 | FKH2	n.s.	n.s.	n.s.
SWI6	regulation	m03	AAACAAAY	90	1.5e-5		n.s.	n.s.	n.s.
SWI6	regulation	m05	AYGAAAAC	48	0.002		n.s.	n.s.	n.s.
TEC1	regulation	m01	ACATTCYY	65	3.6e-15	TEC1	n.s.	n.s.	n.s.
TOG1	regulation	m01	CCAAAGAA	11	0.0027		n.s.	n.s.	n.s.
TYE7	regulation	m01	AACTGTGG	24	3.3e-5	MET31 | MET32	n.s.	n.s.	n.s.
TYE7	regulation	m02	GCAYGTGA	25	9e-5	MET4 | TYE7 | CBF1	n.s.	n.s.	n.s.
TYE7	regulation	m03	GCGATGAS	41	0.0016	DOT6 | TOD6	n.s.	n.s.	n.s.
UME1	regulation	m01	GCTATAAC	11	0.0084		n.s.	n.s.	n.s.
UME6	regulation	m01	GCCGCBS	477	1.4e-16	UME6	8.36 */ n.s./ -50.14 *	n.s.	-0.18 ***/ n.s./ 1.21 ***
UME6	regulation	m02	ARGCGC	690	2.9e-8		n.s.	n.s./ -0.32 */ n.s.	n.s.
UME6	regulation	m03	CTCATCKC	286	4.2e-6		n.s.	n.s./ n.s./ 3.67 *	n.s.
UME6	regulation	m04	GGGCAACA	37	0.0026		n.s.	n.s.	n.s.
UPC2	regulation	m01	ACGCGWM	230	2.7e-20		n.s./ 3.09 */ n.s.	n.s./ -0.34 **/ n.s.	n.s./ -0.06 **/ n.s.
UPC2	regulation	m02	CTCGTWYA	130	4.1e-9	ECM22 | UPC2	n.s./ 18.4 ***/ -108.11 ***	n.s.	n.s./ -0.15 */ n.s.
UPC2	regulation	m03	CTRAACGA	62	2.8e-8	UPC2	38.91 ***/ n.s./ -122.72 ***	n.s.	n.s./ n.s./ 0.92 *
UPC2	regulation	m04	ACGWATAC	72	1.1e-4		n.s.	n.s.	n.s.
UPC2	regulation	m06	ACAAAWAC	147	0.0052		n.s.	1.15 */ n.s./ n.s.	n.s.
UPC2	regulation	m07	TCGTWTAA	63	5.5e-4	ECM22 | UPC2 | FZF1	-26.81 */ 20.79 */ n.s.	n.s.	n.s.
UPC2	regulation	m08	CRCGAAAA	87	1.5e-8	SWI4	n.s.	n.s.	n.s.
UPC2	regulation	m09	GTWAACGA	59	0.0018		-63.62 ***/ n.s./ 132 ***	n.s.	n.s.
UPC2	regulation	m10	ACGCGTKA	22	1.7e-7	MBP1	n.s.	-0.87 */ n.s./ n.s.	n.s.
URE2	regulation	m01	BCTTATCD	196	9.7e-21	GAT1 | DAL80 | GZF3 | GLN3	n.s.	n.s./ -0.34 */ n.s.	n.s.
URE2	regulation	m02	CWTATATA	117	7.6e-4	HAP1	n.s.	n.s.	n.s.
URE2	regulation	m03	AGGCGG	64	0.0023		n.s.	n.s.	n.s.
USV1	regulation	m01	CCCCTB	388	5.6e-20		n.s.	n.s./ -0.3 ***/ n.s.	n.s.
USV1	regulation	m02	TATATAWR	324	4.6e-9	SPT15	n.s.	n.s.	n.s.
USV1	regulation	m03	CCCCRC	143	4.8e-9	MIG2	n.s.	n.s./ -0.3 **/ n.s.	n.s.
USV1	regulation	m04	YCTCGAR	161	2.5e-8		n.s.	n.s.	n.s.
USV1	regulation	m05	CAGGHAC	109	1.2e-7		n.s.	n.s.	n.s.
USV1	regulation	m06	ARAAAGAA	338	1.2e-4	AZF1 | ZAP1
USV1	regulation	m07	CCGCGGAR	21	0.0097	PDR3 | PDR1	n.s.	n.s.	n.s.
USV1	regulation	m08	AGGCMCG	36	4.5e-6		n.s.	n.s.	n.s.
USV1	regulation	m09	GBACCC	175	5e-5		n.s.	n.s.	n.s.
VHR1	regulation	m01	TATATAWR	310	2.3e-8	SPT15	n.s.	n.s.	n.s.
VHR1	regulation	m02	CGSMCC	187	4.9e-6		n.s.	n.s.	n.s.
VHR1	regulation	m03	GACTCAB	81	6.3e-6	YER064C | YAP1 | YAP3	n.s.	n.s.	n.s.
VHR1	regulation	m04	GCGGAK	144	3.4e-5		n.s.	n.s.	n.s.
VHR1	regulation	m05	ATGACTV	124	1.5e-5	YER064C	n.s.	n.s.	n.s.
VHR1	regulation	m06	GCTCGAGR	27	0.0019		n.s.	n.s.	n.s.
VHR1	regulation	m07	AGSCAAG	103	0.006		n.s.	n.s.	n.s.
VHR1	regulation	m08	CASGG	422	5.4e-4
WAR1	regulation	m01	AGATCTCS	21	1.3e-5	SKN7	n.s.	n.s.	n.s.
WAR1	regulation	m02	GCCGM	169	3.9e-5		n.s.	n.s.	n.s.
WAR1	regulation	m03	CTGAGGCA	10	0.0097		n.s.	n.s.	n.s.
WHI5	regulation	m01	DACGCGW	332	1.1e-76		n.s./ -1.81 */ n.s.	n.s./ -0.23 ***/ n.s.	n.s.
WHI5	regulation	m02	CRCGAAAM	120	1.7e-38	SWI4	n.s.	n.s./ -0.59 ***/ n.s.	n.s.
WHI5	regulation	m03	RTAAACAA	177	8.8e-15	FKH1 | FKH2 | HCM1	n.s.	n.s.	n.s.
WHI5	regulation	m04	CGCGWAA	49	1.9e-69		n.s.	n.s./ -0.39 */ n.s.	n.s.
WHI5	regulation	m05	AAAACAAM	234	5.5e-5		n.s.	n.s.	n.s.
WHI5	regulation	m06	CGCCAAAW	53	0.0058		n.s.	n.s.	n.s.
WTM2	regulation	m01	CGTYGC	21	0.0043		n.s.	n.s.	n.s.
WTM2	regulation	m02	CATGGCRA	7	0.0075	RFX1	n.s.	n.s.	n.s.
XBP1	regulation	m01	CTCGARR	272	3.8e-75	XBP1	n.s.	-1.08 */ -0.19 */ n.s.	n.s.
XBP1	regulation	m02	ACCCCTCG	12	2.9e-4	HAA1	n.s.	n.s.	n.s.
XBP1	regulation	m03	ACTGAGCC	14	0.0058		n.s.	n.s.	n.s.
XBP1	regulation	m04	CGRTGTGC	19	0.0014		n.s.	n.s.	n.s.
XBP1	regulation	m05	TATATAWA	193	0.0067		n.s.	n.s.	n.s.
XBP1	regulation	m07	AWAAAAG	515	0.007	CUP2
XBP1	regulation	m08	AATCTTCR	45	5.2e-4		n.s.	n.s.	n.s.
YAP1	regulation	m01	MTTACTAA	91	6e-6	CAD1 | CIN5 | YAP1 | YAP3 | YAP5 | ARR1	n.s.	n.s./ 1.65 ***/ n.s.	n.s.
YAP3	regulation	m01	MCTCCGAA	16	0.0024		n.s.	n.s.	n.s.
YAP6	regulation	m01	CCCCTDA	81	5.3e-9	RPH1 | GIS1	n.s.	n.s.	n.s.
YAP6	regulation	m02	AGGGGYTG	22	1.5e-7	CRZ1	n.s.	n.s.	n.s.
YAP6	regulation	m03	GATRACCA	30	7.2e-5		n.s.	n.s.	n.s.
YAP6	regulation	m04	AHAGGCAC	36	4.3e-4	MOT3	n.s.	n.s.	n.s.
YAP6	regulation	m05	CMYCCC	172	0.0024		n.s.	n.s.	n.s.
YOX1	regulation	m01	AGTCGAGG	23	4.1e-18		n.s.	n.s.	n.s.
YOX1	regulation	m02	CAGGSCGG	24	4e-15		n.s.	n.s.	n.s.
YOX1	regulation	m03	CTTCGTRG	36	4.1e-15		n.s.	n.s.	n.s.
YOX1	regulation	m04	GGMCAGAC	25	8.3e-13	SKN7	n.s.	n.s.	n.s.
YOX1	regulation	m05	AAGCGACT	23	9.4e-12		n.s.	n.s.	n.s.
YOX1	regulation	m06	ACYTACGC	25	3.6e-11		n.s.	n.s.	n.s.
YOX1	regulation	m07	GCTCAGCC	19	5.6e-11		n.s.	n.s.	n.s.
YOX1	regulation	m08	CWGGTGCA	30	3e-10		n.s.	n.s.	n.s.
YOX1	regulation	m09	AATCCTGG	21	5.9e-10		n.s.	n.s.	n.s.
YOX1	regulation	m10	GGTGCACA	18	2.3e-9		n.s.	n.s.	n.s.
YOX1	regulation	m11	GTATCTTA	26	7.9e-10		n.s.	n.s.	n.s.
YOX1	regulation	m12	AATCTGCG	23	1.3e-9		n.s.	n.s.	n.s.
YOX1	regulation	m13	AGCGSAGG	23	5e-9		n.s.	n.s./ -1.35 */ n.s.	n.s.
YOX1	regulation	m14	ACGCGTDA	31	8.8e-9	MBP1	n.s.	n.s.	n.s.
YOX1	regulation	m15	ACGGAAAC	25	6.4e-9		n.s.	n.s.	n.s.
YOX1	regulation	m16	GTACCGAC	15	1.5e-8		n.s.	n.s.	n.s.
YOX1	regulation	m17	GGATACTW	31	5.8e-8		n.s.	n.s.	n.s.
YOX1	regulation	m18	THAGGAAA	71	2e-8		n.s.	n.s.	n.s.
YOX1	regulation	m19	CGAGWGC	36	5.6e-8		n.s.	n.s.	n.s.
YOX1	regulation	m20	ACGRAAGT	28	9.7e-8		n.s.	n.s.	n.s.
YOX1	regulation	m21	ATGACCGC	15	2.3e-7		n.s.	n.s.	n.s.
YOX1	regulation	m22	ACTATCTG	20	5.6e-7		n.s.	n.s.	n.s.
YOX1	regulation	m23	CGCTTGAY	21	6.3e-7		n.s.	n.s.	n.s.
YOX1	regulation	m24	TCGGSAAA	28	1.7e-6		n.s.	n.s.	n.s.
YOX1	regulation	m25	ATCCATCM	30	3.1e-6	MOT3	n.s.	n.s.	n.s.
YOX1	regulation	m26	CKCGTCAA	22	1.4e-6		n.s.	n.s.	n.s.
YOX1	regulation	m27	AAGTKGTA	36	3.9e-7		n.s.	n.s.	n.s.
YOX1	regulation	m28	AACTTACA	23	5.3e-6		n.s.	n.s.	n.s.
YOX1	regulation	m29	CTTCTCRA	38	6.3e-6		n.s.	n.s.	n.s.
YOX1	regulation	m30	AAARGACC	35	1e-5		n.s.	n.s.	n.s.
YOX1	regulation	m31	AGACATCC	17	8.8e-6		n.s.	n.s.	n.s.
YOX1	regulation	m32	ACGAACAG	20	1.1e-5		n.s.	n.s.	n.s.
YOX1	regulation	m33	AAGAATGT	28	1.3e-5	TEC1	n.s.	n.s.	n.s.
YOX1	regulation	m34	CTCACTAA	19	2.6e-5		n.s.	n.s.	n.s.
YOX1	regulation	m35	AATAAAGT	37	6.8e-5		n.s.	n.s.	n.s.
YOX1	regulation	m36	CAACAWAC	35	8.4e-5		n.s.	n.s.	n.s.
YOX1	regulation	m37	AGCACAAY	29	6e-4		n.s.	n.s.	n.s.
YOX1	regulation	m38	AAATTCAG	28	0.0025		n.s.	n.s.	n.s.
YOX1	regulation	m39	GATTGTCC	13	0.0025		n.s.	n.s.	n.s.
YOX1	regulation	m40	AAMCAGA	83	0.007		n.s.	-1.39 */ n.s./ n.s.	n.s.
YOX1	regulation	m41	TAGCTTAA	18	0.0026		n.s.	n.s.	n.s.
YOX1	regulation	m42	AGSGTATC	17	0.0038		n.s.	n.s.	n.s.
YOX1	regulation	m43	GAACGTW	47	0.0066		n.s.	n.s.	n.s.
YOX1	regulation	m44	GAMCTCGC	13	0.005	SKN7	n.s.	n.s.	n.s.
YOX1	regulation	m45	DCGCGAAA	34	7.7e-4	SWI4	n.s.	n.s.	n.s.
YOX1	regulation	m47	CMATTTCC	29	0.004	ARG81	n.s.	n.s./ n.s./ -5.93 *	n.s.
YRM1	regulation	m01	ATBTCCGC	26	3.3e-10	YRM1 | YRR1	n.s.	n.s.	n.s.
YRM1	regulation	m02	AWAACGGA	16	0.0017		n.s.	n.s.	n.s.
YRM1	regulation	m03	ACGGCKT	18	0.0093		n.s.	n.s.	n.s.
YRM1	regulation	m05	GGRAATA	31	7.4e-5		n.s.	n.s.	n.s.
ZAP1	impulse	m01	CTCATCDC	76	3.7e-21	DOT6 | TOD6	n.s.	n.s.	n.s.	n.s.	n.s.
ZAP1	impulse	m02	AAAATTTT	67	3.1e-15	SFP1	n.s.	n.s./ n.s./ -1.83 **	n.s.	n.s./ n.s./ -7.61 *	n.s.
ZAP1	regulation	m01	CTCATCKC	177	3.6e-22	DOT6 | TOD6	n.s.	n.s.	n.s.
ZAP1	regulation	m02	AAAATTTT	205	2.3e-10	SFP1	n.s.	n.s.	n.s.
